# Peculiar transcriptional reprogramming with functional impairment of dendritic cells upon exposure to transformed HTLV-1-infected cells

**DOI:** 10.1101/2024.05.21.592359

**Authors:** Auriane Carcone, Franck Mortreux, Sandrine Alais, Cyrille Mathieu, Chloé Journo, Hélène Dutartre

**Affiliations:** Centre International de Recherche en Infectiologie, Retroviral Oncogenesis, Inserm U1111 - Université Claude Bernard Lyon 1, CNRS, UMR5308, Ecole Normale Supérieure de Lyon, Université Lyon, Lyon, France; Laboratory of Biology and Modelling of the Cell, University of Lyon, ENS de Lyon, University Claude Bernard, CNRS UMR 5239, Inserm U1210, Lyon, France; Centre International de Recherche en Infectiologie, équipe Neuro-Invasion, TROpism and VIRal Encephalitis, Inserm U1111 - Université Claude Bernard Lyon 1, CNRS, UMR5308, Ecole Normale Supérieure de Lyon, Université Lyon, Lyon, France

## Abstract

Manipulation of immune cell functions, independently of direct infection of these cells, emerges as a key process in viral pathophysiology. Chronic infection by Human T-cell Leukemia Virus type 1 (HTLV-1) is associated with immune dysfunctions, including misdirected responses of dendritic cells (DCs). Here, we interrogate the ability of transformed HTLV-1-infected T cells to manipulate human DC functions. We show that exposure to transformed HTLV-1-infected T cells induces a biased and peculiar transcriptional signature in monocyte-derived DCs, associated with an inefficient maturation and a poor responsiveness to subsequent stimulation by a TLR4 agonist. This poor responsiveness is also associated with a unique transcriptional landscape characterized by a set of genes whose expression is either conferred, impaired or abolished by HTLV-1 pre-exposure. Induction of this functional impairment requires several hours of coculture with transformed HTLV-1-infected cells, and associated mechanisms driven by viral capture, cell-cell contacts, and soluble mediators. Altogether, this cross-talk between infected T cells and DCs illustrate how HTLV-1 might co-opt communications between cells to induce a unique local tolerogenic immune microenvironment suitable for its own persistence.

**Significance:** Chronic viral infection is associated with an escape from immune surveillance. This may rely on the induction of inappropriate DC responses, which can contribute to immunopathology. Immune dysfunctions have been repeatedly reported in people living with Human T-cell Leukemia Virus type 1 (HTLV-1), years before fatal clinical symptom onset, including misdirected responses of dendritic cells (DCs). Here, we report that HTLV-1-infected T cells actively manipulate neighboring, uninfected MDDC functions by rewiring their transcriptional response, leading to a biased, pro-tolerogenic responsiveness in MDDCs, induced by the bidirectional release of soluble mediators, in cooperation with mechanisms dependent on cell-cell contacts. This cross-talk illustrate how HTLV-1 might co-opt communications between cells to induce a local tolerogenic immune microenvironment suitable for its own persistence
