## Supplemental Table 2 for "Peculiar transcriptional reprogramming with functional impairment of dendritic cells upon exposure to transformed HTLV-1-infected cells"

### Sheet: Individual KEGG pathways
Name	Type	Entry	Class	Fig. 2c - Grouped as:	Fig. 2c - Fold Enrichment	Fig. 2c - -log10(p-value)	Fig. 4c Left - Grouped as:	Fig. 4c Left - Fold Enrichment	Fig. 4c Left - -log10(p-value)	Fig. 4c Right - Grouped as:	Fig. 4c Right - Fold Enrichment	Fig. 4c Right - -log10(p-value)
Fatty acid metabolism	Global Pathway	map01212	Lipid metabolism (09103)	Lipid biosynthesis and metabolism (Fig. 2)	4.61863	2.03812
Biosynthesis of unsaturated fatty acids	Pathway	map01040		Lipid biosynthesis and metabolism (Fig. 2)	6.5003	1.64815
Steroid biosynthesis	Pathway	map00100		Lipid biosynthesis and metabolism (Fig. 2)	10.9693	3.0306	Lipid biosynthesis and metabolism	12.8203	2.46782
PPAR signaling pathway	Pathway	map03320	Endocrine system (09152)	Lipid biosynthesis and metabolism (Fig. 2)	2.92513	1.04542
Terpenoid backbone biosynthesis	Pathway	map00900	Metabolism of terpenoids and polyketides (09109)	Lipid biosynthesis and metabolism (Fig. 2)	9.53848	2.79177	Lipid biosynthesis and metabolism	8.36107	1.3128
Lipid and atherosclerosis	Pathway	map05417	Cardiovascular disease (09166)				Lipid biosynthesis and metabolism	2.68332	1.7388
RIG-I-like receptor signaling pathway	Pathway	map04622	Immune system (09151)	Innate immune sensing	5.01451	3.00577	Innate immune sensing	3.66295	1.0266
NOD-like receptor signaling pathway	Pathway	map04621		Innate immune sensing	3.81539	4.76655
Cytosolic DNA-sensing pathway	Pathway	map04623		Innate immune sensing	3.4823	1.26642	Innate immune sensing	4.06994	1.13295
Toll-like receptor signaling pathway	Pathway	map04620		Innate immune sensing	2.95326	1.51555	Innate immune sensing	3.69817	1.65054
Viral life cycle - HIV-1	Pathway	map03250	Information processing in viruses (09125)	Viral infection	6.26814	4.09691
Hepatitis C	Pathway	map05160	Infectious disease: viral (09172)	Viral infection	5.58943	8.68465
Hepatitis B	Pathway	map05161		Viral infection	2.43761	1.5115
Measles	Pathway	map05162		Viral infection	5.05059	6.29253
Influenza A	Pathway	map05164		Viral infection	5.90159	10.5272	Viral infection	2.9989	1.7776
Human papillomavirus infection	Pathway	map05165		Viral infection	1.98838	1.74257
Herpes simplex virus 1 infection	Pathway	map05168		Viral infection	1.71395	1.64152
Epstein-Barr virus infection	Pathway	map05169		Viral infection	3.25819	3.71999
Human immunodeficiency virus 1 infection	Pathway	map05170		Viral infection	2.06967	1.29263
Coronavirus disease - COVID-19	Pathway	map05171		Viral infection	3.40425	4.72328
Human cytomegalovirus infection	Pathway	map05163								Viral infection	1.78176	1.3781
Cytokine-cytokine receptor interaction	Pathway	map04060	Signaling molecules and interaction (09133)	Viral regulation of cytokines network	2.97471	4.43068	Viral regulation of cytokines network	1.95564	1.06199	Viral regulation of cytokines network	2.17435	3.19811
Viral protein interaction with cytokine and cytokine receptor	Pathway	map04061		Viral regulation of cytokines network	3.51016	2.12655	Viral regulation of cytokines network	4.48711	2.3518
Chemokine signaling pathway	Pathway	map04062	Immune system (09151)				Viral regulation of cytokines network	2.33704	1.1126
NF-kappa B signaling pathway	Pathway	map04064	Signal transduction (09132)	NF-kappa B signaling pathway	2.53137	1.06029	NF-kappa B signaling pathway	4.31453	2.26869
Necroptosis	Pathway	map04217	Cell growth and death (09143)	Necroptosis	2.4836	1.55337
Jak-STAT signaling pathway	Pathway	map04630	Signal transduction (09132)	Jak-STAT signaling pathway	2.37887	1.45769
African trypanosomiasis	Pathway	map05143	Infectious disease: parasitic (09174)				Parasitic infection	8.66237	2.61348
Malaria	Pathway	map05144					Parasitic infection	6.41016	2.13801
Toxoplasmosis	Pathway	map05145					Parasitic infection	2.86168	1.02043
Amoebiasis	Pathway	map05146								Parasitic infection	2.35821	1.44043
TNF signaling pathway	Pathway	map04668	Signal transduction (09132)				TNF signaling pathway	5.15102	3.48581
Legionellosis	Pathway	map05134	Infectious disease: bacterial (09171)				Bacterial infection	5.62294	1.93959
Pertussis	Pathway	map05133					Bacterial infection	5.06065	2.19977
Pathogenic Escherichia coli infection	Pathway	map05130					Bacterial infection	2.60311	1.48164
Hematopoietic cell lineage	Pathway	map04640	Immune system (09151)				Hematopoietic cell lineage	3.88494	1.73342
IL-17 signaling pathway	Pathway	map04657	Immune system (09151)				IL-17 signaling pathway	3.40966	1.23953
Hypertrophic cardiomyopathy	Pathway	map05410	Cardiovascular disease (09166)				Extracellular matrix interaction	4.27344	1.89749
Dilated cardiomyopathy	Pathway	map05414					Extracellular matrix interaction	3.33862	1.21239
Regulation of actin cytoskeleton	Pathway	map04810	Cell motility (09142)				Extracellular matrix interaction	2.23936	1.19041
Focal adhesion	Pathway	map04510	Cellular community - eukaryotes (09144)				Extracellular matrix interaction	2.23239	1.0391	Extracellular matrix interaction	1.99451	1.74435
ECM-receptor interaction	Pathway	map04512	Signaling molecules and interaction (09133)							Extracellular matrix interaction	2.42967	1.34198
Metabolic pathways	Global Pathway	map01100	Metabolism (09100 )				Metabolic pathways	1.33112	1.17212
Glycosaminoglycan biosynthesis - heparan sulfate / heparin	Pathway	map00534	Glycan biosynthesis and metabolism (09107)							Glycan metabolism	4.4544	1.23433
Protein digestion and absorption	Pathway	map04974	Digestive system (09154)							Protein biosynthesis and metabolism	4.15167	5.25283
Biosynthesis of amino acids	Global Pathway	map01230	Amino acid metabolism (09105)							Protein biosynthesis and metabolism	2.85081	1.67141
Endocrine and other factor-regulated calcium reabsorption	Pathway	map04961	Excretory system (09155)							Endocrine and excretory system	3.02563	1.33145
Proximal tubule bicarbonate reclamation	Pathway	map04964								Endocrine and excretory system	4.64807	1.2806
Parathyroid hormone synthesis, secretion and action	Pathway	map04928	Endocrine system (09152)							Endocrine and excretory system	3.27776	3.25612
Insulin signaling pathway	Pathway	map04910								Endocrine and excretory system	1.95083	1.15506
AGE-RAGE signaling pathway in diabetic complications	Pathway	map04933	Endocrine and metabolic disease (09167)							Endocrine and excretory system	2.13811	1.10072
Type II diabetes mellitus	Pathway	map04930	Endocrine and metabolic disease (09167)							Endocrine and excretory system	2.90504	1.03983
TGF beta signaling pathway	Pathway	map04350	Signal transduction (09132)							TGF beta signaling pathway	2.8133	2.05772
Complement and coagulation cascades	Pathway	map04610	Immune system (09151)							Complement and coagulation cascades	2.79695	1.83699
Bile secretion	Pathway	map04976	Digestive system (09154)							Bile secretion	2.40237	1.31983
Pathways in cancer	Pathway	map05200	Cancer: overview (09161)							Pathways in cancer	1.86229	3.48957
Small cell lung cancer	Pathway	map05222	Cancer: specific types (09162)							Pathways in cancer	2.90504	2.14685
			Nucleotide metabolism (09104)							Nucleotide metabolism	2.201	1.01314
Serotonergic synapse	Pathway	map04726	Nervous system (09156)							Nervous system	2.32403	1.55919
Cholinergic synapse	Pathway	map04725								Nervous system	2.12865	1.22217
Glutamatergic synapse	Pathway	map04724								Nervous system	2.10998	1.20413
PI3K Akt signaling pathway	Pathway	map04151	Signal transduction (09132)							Signal transduction	2.26495	4.28286
MAPK signaling pathway	Pathway	map04010								Signal transduction	1.90903	2.16971
Ras signaling pathway	Pathway	map04014								Signal transduction	2.03845	2.15354
FoxO signaling pathway	Pathway	map04068								Signal transduction	2.44822	2.01622
Rap1 signaling pathway	Pathway	map04015								Signal transduction	2.0363	1.92692
Apelin signaling pathway	Pathway	map04371								Signal transduction	2.30731	1.83535
cGMP-PKG signaling pathway	Pathway	map04022								Signal transduction	2.0805	1.65555
mTOR signaling pathway	Pathway	map04150								Signal transduction	2.05588	1.50428

### Sheet: Grouped KEGG pathways
Name	Type	Entry	Class	Fig. 2c - Grouped as:	Fig. 2c - Fold Enrichment	Fig. 2c - -log10(p-value)	Fig. 4c Left - Grouped as:	Fig. 4c Left - Fold Enrichment	Fig. 4c Left - -log10(p-value)	Fig. 4c Right - Grouped as:	Fig. 4c Right - Fold Enrichment	Fig. 4c Right - -log10(p-value)
Fatty acid metabolism	Global Pathway	map01212	Lipid metabolism (09103)	Lipid biosynthesis and metabolism (Fig. 2)	6.91036	1.60464
Biosynthesis of unsaturated fatty acids	Pathway	map01040		Lipid biosynthesis and metabolism (Fig. 2)
Steroid biosynthesis	Pathway	map00100		Lipid biosynthesis and metabolism (Fig. 2)			Lipid biosynthesis and metabolism	7.9549	1.63007
PPAR signaling pathway	Pathway	map03320	Endocrine system (09152)	Lipid biosynthesis and metabolism (Fig. 2)
Terpenoid backbone biosynthesis	Pathway	map00900	Metabolism of terpenoids and polyketides (09109)	Lipid biosynthesis and metabolism (Fig. 2)			Lipid biosynthesis and metabolism	7.9549	1.63007
Lipid and atherosclerosis	Pathway	map05417	Cardiovascular disease (09166)				Lipid biosynthesis and metabolism
RIG-I-like receptor signaling pathway	Pathway	map04622	Immune system (09151)	Innate immune sensing	3.81637	1.66927	Innate immune sensing	3.81035	1.19826
NOD-like receptor signaling pathway	Pathway	map04621		Innate immune sensing
Cytosolic DNA-sensing pathway	Pathway	map04623		Innate immune sensing			Innate immune sensing	3.81035	1.19826
Toll-like receptor signaling pathway	Pathway	map04620		Innate immune sensing			Innate immune sensing
Viral life cycle - HIV-1	Pathway	map03250	Information processing in viruses (09125)	Viral infection	3.76818	1.91016
Hepatitis C	Pathway	map05160	Infectious disease: viral (09172)	Viral infection
Hepatitis B	Pathway	map05161		Viral infection
Measles	Pathway	map05162		Viral infection
Influenza A	Pathway	map05164		Viral infection			Viral infection	2.9989	1.7776
Human papillomavirus infection	Pathway	map05165		Viral infection
Herpes simplex virus 1 infection	Pathway	map05168		Viral infection
Epstein-Barr virus infection	Pathway	map05169		Viral infection
Human immunodeficiency virus 1 infection	Pathway	map05170		Viral infection
Coronavirus disease - COVID-19	Pathway	map05171		Viral infection
Human cytomegalovirus infection	Pathway	map05163								Viral infection	1.78176	1.3781
Cytokine-cytokine receptor interaction	Pathway	map04060	Signaling molecules and interaction (09133)	Viral regulation of cytokines network	3.24244	2.42543	Viral regulation of cytokines network	2.9266	1.25102	Viral regulation of cytokines network	2.17435	3.19811
Viral protein interaction with cytokine and cytokine receptor	Pathway	map04061		Viral regulation of cytokines network			Viral regulation of cytokines network
Chemokine signaling pathway	Pathway	map04062	Immune system (09151)				Viral regulation of cytokines network
NF-kappa B signaling pathway	Pathway	map04064	Signal transduction (09132)	NF-kappa B signaling pathway	2.53137	1.06029	NF-kappa B signaling pathway	4.31453	2.26869
Necroptosis	Pathway	map04217	Cell growth and death (09143)	Necroptosis	2.4836	1.55337
Jak-STAT signaling pathway	Pathway	map04630	Signal transduction (09132)	Jak-STAT signaling pathway	2.37887	1.45769
African trypanosomiasis	Pathway	map05143	Infectious disease: parasitic (09174)				Parasitic infection	5.97807	1.45545
Malaria	Pathway	map05144					Parasitic infection
Toxoplasmosis	Pathway	map05145					Parasitic infection
Amoebiasis	Pathway	map05146								Parasitic infection	2.35821	1.44043
TNF signaling pathway	Pathway	map04668	Signal transduction (09132)				TNF signaling pathway	5.15102	3.48581
Legionellosis	Pathway	map05134	Infectious disease: bacterial (09171)				Bacterial infection	4.4289	1.77131
Pertussis	Pathway	map05133					Bacterial infection
Pathogenic Escherichia coli infection	Pathway	map05130					Bacterial infection
Hematopoietic cell lineage	Pathway	map04640	Immune system (09151)				Hematopoietic cell lineage	3.88494	1.73342
IL-17 signaling pathway	Pathway	map04657	Immune system (09151)				IL-17 signaling pathway	3.40966	1.23953
Hypertrophic cardiomyopathy	Pathway	map05410	Cardiovascular disease (09166)				Extracellular matrix interaction	3.02095	1.24056
Dilated cardiomyopathy	Pathway	map05414					Extracellular matrix interaction
Regulation of actin cytoskeleton	Pathway	map04810	Cell motility (09142)				Extracellular matrix interaction
Focal adhesion	Pathway	map04510	Cellular community - eukaryotes (09144)				Extracellular matrix interaction			Extracellular matrix interaction	2.21209	1.49814
ECM-receptor interaction	Pathway	map04512	Signaling molecules and interaction (09133)							Extracellular matrix interaction
Metabolic pathways	Global Pathway	map01100	Metabolism (09100 )				Metabolic pathways	1.33112	1.17212
Glycosaminoglycan biosynthesis - heparan sulfate / heparin	Pathway	map00534	Glycan biosynthesis and metabolism (09107)							Glycan metabolism	4.4544	1.23433
Protein digestion and absorption	Pathway	map04974	Digestive system (09154)							Protein biosynthesis and metabolism	3.50124	1.97232
Biosynthesis of amino acids	Global Pathway	map01230	Amino acid metabolism (09105)							Protein biosynthesis and metabolism
Endocrine and other factor-regulated calcium reabsorption	Pathway	map04961	Excretory system (09155)							Endocrine and excretory system	2.99091	1.24655
Proximal tubule bicarbonate reclamation	Pathway	map04964								Endocrine and excretory system
Parathyroid hormone synthesis, secretion and action	Pathway	map04928	Endocrine system (09152)							Endocrine and excretory system
Insulin signaling pathway	Pathway	map04910								Endocrine and excretory system
AGE-RAGE signaling pathway in diabetic complications	Pathway	map04933	Endocrine and metabolic disease (09167)							Endocrine and excretory system
Type II diabetes mellitus	Pathway	map04930	Endocrine and metabolic disease (09167)							Endocrine and excretory system
TGF beta signaling pathway	Pathway	map04350	Signal transduction (09132)							TGF beta signaling pathway	2.8133	2.05772
Complement and coagulation cascades	Pathway	map04610	Immune system (09151)							Complement and coagulation cascades	2.79695	1.83699
Bile secretion	Pathway	map04976	Digestive system (09154)							Bile secretion	2.40237	1.31983
Pathways in cancer	Pathway	map05200	Cancer: overview (09161)							Pathways in cancer	2.38367	2.42859
Small cell lung cancer	Pathway	map05222	Cancer: specific types (09162)							Pathways in cancer
			Nucleotide metabolism (09104)							Nucleotide metabolism	2.201	1.01314
Serotonergic synapse	Pathway	map04726	Nervous system (09156)							Nervous system	2.18755	1.30089
Cholinergic synapse	Pathway	map04725								Nervous system
Glutamatergic synapse	Pathway	map04724								Nervous system
PI3K Akt signaling pathway	Pathway	map04151	Signal transduction (09132)							Signal transduction	2.14258	1.88886
MAPK signaling pathway	Pathway	map04010								Signal transduction
Ras signaling pathway	Pathway	map04014								Signal transduction
FoxO signaling pathway	Pathway	map04068								Signal transduction
Rap1 signaling pathway	Pathway	map04015								Signal transduction
Apelin signaling pathway	Pathway	map04371								Signal transduction
cGMP-PKG signaling pathway	Pathway	map04022								Signal transduction
mTOR signaling pathway	Pathway	map04150								Signal transduction
