## Supplemental Table 3 for "Peculiar transcriptional reprogramming with functional impairment of dendritic cells upon exposure to transformed HTLV-1-infected cells"

### Sheet: Lipid biosynthesis and metaboli
Steroid Biosynthesis	Terpenoid backbone biosynthesis	Biosynthesis of unsaturated fatty acids	Fatty acid metabolism	PPAR signaling pathway	Total
CYP51A1	ACAT2	ELOVL3	ACAT2	ACSL1	ACAT2
DHCR7	FDPS	FADS1	ACSL1	FADS2	ACSL1
FDFT1	HMGCS1	FADS2	ELOVL3	HMGCS1	CYP51A1
MSMO1	IDI1	SCD	FADS1	SCD	DHCR7
SQLE	MVD	ACAA1	FADS2	SLC27A6	ELOVL3
CEL	ACAT1	ACOT1	SCD	ACAA1	FADS1
CYP24A1	CHURC1-FNTB	ACOT2	ACAA1	ACADL	FADS2
CYP27B1	DHDDS	ACOT4	ACAA2	ACADM	FDFT1
CYP2R1	FNTA	ACOT7	ACACA	ACOX1	FDPS
DHCR24	FNTB	ACOX1	ACADL	ACOX2	HMGCS1
EBP	GGPS1	ACOX3	ACADM	ACOX3	IDI1
HSD17B7	HMGCR	BAAT	ACADS	ACSBG1	MSMO1
LBR	HMGCS2	ELOVL1	ACADSB	ACSBG2	MVD
LIPA	ICMT	ELOVL2	ACADVL	ACSL3	SCD
LSS	IDI2	ELOVL4	ACAT1	ACSL4	SLC27A6
NSDHL	MVK	ELOVL5	ACOX1	ACSL5	SQLE
SC5D	NUS1	ELOVL6	ACOX3	ACSL6	ACAA1
SOAT1	PCYOX1	ELOVL7	ACSBG1	ADIPOQ	ACAA2
SOAT2	PDSS1	HACD1	ACSBG2	ANGPTL4	ACACA
TM7SF2	PDSS2	HACD2	ACSF3	APOA1	ACADL
	PMVK	HACD3	ACSL3	APOA2	ACADM
	RCE1	HACD4	ACSL4	APOA5	ACADS
	ZMPSTE24	HSD17B12	ACSL5	APOC3	ACADSB
		HSD17B4	ACSL6	AQP7	ACADVL
		SCD5	CBR4	AQP7B	ACAT1
		SCP2	CPT1A	CD36	ACOT1
		TECR	CPT1B	CPT1A	ACOT2
			CPT1C	CPT1B	ACOT4
			CPT2	CPT1C	ACOT7
			ECHS1	CPT2	ACOX1
			EHHADH	CYP27A1	ACOX2
			ELOVL1	CYP7A1	ACOX3
			ELOVL2	CYP8B1	ACSBG1
			ELOVL4	DBI	ACSBG2
			ELOVL5	EHHADH	ACSF3
			ELOVL6	FABP1	ACSL3
			ELOVL7	FABP2	ACSL4
			FASN	FABP3	ACSL5
			HACD1	FABP4	ACSL6
			HACD2	FABP5	ADIPOQ
			HACD3	FABP6	ANGPTL4
			HACD4	FABP7	APOA1
			HADH	GK	APOA2
			HADHA	GK2	APOA5
			HADHB	HMGCS2	APOC3
			HSD17B12	ILK	AQP7
			HSD17B4	LPL	AQP7B
			HSD17B8	ME1	BAAT
			HTD2	ME3	CBR4
			MCAT	MMP1	CD36
			MECR	NR1H3	CEL
			OXSM	OLR1	CHURC1-FNTB
			PPT1	PCK1	CPT1A
			PPT2	PCK2	CPT1B
			SCD5	PDPK1	CPT1C
			SCP2	PLIN1	CPT2
			TECR	PLIN2	CYP24A1
				PLIN4	CYP27A1
				PLIN5	CYP27B1
				PLTP	CYP2R1
				PPARA	CYP7A1
				PPARD	CYP8B1
				PPARG	DBI
				RXRA	DHCR24
				RXRB	DHDDS
				RXRG	EBP
				SCD5	ECHS1
				SCP2	EHHADH
				SLC27A1	ELOVL1
				SLC27A2	ELOVL2
				SLC27A4	ELOVL4
				SLC27A5	ELOVL5
				SORBS1	ELOVL6
				UBC	ELOVL7
				UCP1	FABP1
					FABP2
					FABP3
					FABP4
					FABP5
					FABP6
					FABP7
					FASN
					FNTA
					FNTB
					GGPS1
					GK
					GK2
					HACD1
					HACD2
					HACD3
					HACD4
					HADH
					HADHA
					HADHB
					HMGCR
					HMGCS2
					HSD17B12
					HSD17B4
					HSD17B7
					HSD17B8
					HTD2
					ICMT
					IDI2
					ILK
					LBR
					LIPA
					LPL
					LSS
					MCAT
					ME1
					ME3
					MECR
					MMP1
					MVK
					NR1H3
					NSDHL
					NUS1
					OLR1
					OXSM
					PCK1
					PCK2
					PCYOX1
					PDPK1
					PDSS1
					PDSS2
					PLIN1
					PLIN2
					PLIN4
					PLIN5
					PLTP
					PMVK
					PPARA
					PPARD
					PPARG
					PPT1
					PPT2
					RCE1
					RXRA
					RXRB
					RXRG
					SC5D
					SCD5
					SCP2
					SLC27A1
					SLC27A2
					SLC27A4
					SLC27A5
					SOAT1
					SOAT2
					SORBS1
					TECR
					TM7SF2
					UBC
					UCP1
					ZMPSTE24

### Sheet: Innate immune sensing
RIG-I-like receptor signaling pathway	NOD-like receptor signaling pathway	Cytosolic DNA-sensing pathway	Toll-like receptor signaling pathway	Total
CASP10	AIM2	ADAR	CD80	ADAR
CXCL10	CCL2	AIM2	CXCL10	AIM2
DHX58	GBP1	CXCL10	CXCL11	CASP10
IFIH1	GBP4	IRF7	IRF7	CCL2
IRF7	IFI16	RIGI	MYD88	CD80
ISG15	IRF7	CASP1	STAT1	CXCL10
RIGI	IRF9	CCL4	TLR3	CXCL11
TRIM25	MEFV	CCL4L1	AKT1	DHX58
AZI2	MYD88	CCL4L2	AKT2	GBP1
ATG12	NAMPT	CCL5	AKT3	GBP4
ATG5	OAS1	CGAS	CASP8	IFI16
CASP8	OAS2	CHUK	CCL3	IFIH1
CHUK	OAS3	IFNA1	CCL3L1	IRF7
CXCL8	STAT1	IFNA10	CCL3L3	IRF9
CYLD	STAT2	IFNA13	CCL4	ISG15
DDX3X	TXN	IFNA14	CCL4L1	MEFV
FADD	ANTXR1	IFNA16	CCL4L2	MYD88
IFNA1	ANTXR2	IFNA17	CCL5	NAMPT
IFNA10	ATG12	IFNA2	CD14	OAS1
IFNA13	ATG16L1	IFNA21	CD40	OAS2
IFNA14	ATG5	IFNA4	CD86	OAS3
IFNA16	BCL2	IFNA5	CHUK	RIGI
IFNA17	BCL2L1	IFNA6	CTSK	STAT1
IFNA2	BIRC2	IFNA7	CXCL8	STAT2
IFNA21	BIRC3	IFNA8	CXCL9	TLR3
IFNA4	BRCC3	IFNB1	FADD	TRIM25
IFNA5	CAMP	IKBKB	FOS	TXN
IFNA6	CARD16	IKBKE	IFNA1	AKT1
IFNA7	CARD18	IKBKG	IFNA10	AKT2
IFNA8	CARD6	IL18	IFNA13	AKT3
IFNB1	CARD8	IL1B	IFNA14	ANTXR1
IFNE	CARD9	IL33	IFNA16	ANTXR2
IFNK	CASP1	IL6	IFNA17	ATG12
IFNW1	CASP12	IRF3	IFNA2	ATG16L1
IKBKB	CASP4	MAVS	IFNA21	ATG5
IKBKE	CASP5	NFKB1	IFNA4	AZI2
IKBKG	CASP8	NFKBIA	IFNA5	BCL2
IL12A	CASR	NFKBIB	IFNA6	BCL2L1
IL12B	CCL5	POLR1C	IFNA7	BIRC2
IRF3	CHUK	POLR1D	IFNA8	BIRC3
MAP3K1	CTSB	POLR2E	IFNAR1	BRCC3
MAP3K7	CXCL1	POLR2F	IFNAR2	CAMP
MAPK10	CXCL2	POLR2H	IFNB1	CARD16
MAPK11	CXCL3	POLR2K	IKBKB	CARD18
MAPK12	CXCL8	POLR2L	IKBKE	CARD6
MAPK13	CYBA	POLR3A	IKBKG	CARD8
MAPK14	CYBB	POLR3B	IL12A	CARD9
MAPK8	DEFA1	POLR3C	IL12B	CASP1
MAPK9	DEFA1B	POLR3D	IL1B	CASP12
MAVS	DEFA3	POLR3E	IL6	CASP4
NFKB1	DEFA4	POLR3F	IRAK1	CASP5
NFKBIA	DEFA5	POLR3G	IRAK4	CASP8
NFKBIB	DEFA6	POLR3GL	IRF3	CASR
NLRX1	DEFB103A	POLR3H	IRF5	CCL3
OTUD5	DEFB103B	POLR3K	JUN	CCL3L1
PIN1	DEFB4A	PYCARD	LBP	CCL3L3
RELA	DEFB4B	RELA	LY96	CCL4
RIPK1	DHX33	RIPK1	MAP2K1	CCL4L1
RNF125	DNM1L	RIPK3	MAP2K2	CCL4L2
SIKE1	ERBIN	STING1	MAP2K3	CCL5
STING1	FADD	TBK1	MAP2K4	CD14
TANK	GABARAP	TREX1	MAP2K6	CD40
TBK1	GABARAPL1	ZBP1	MAP2K7	CD86
TBKBP1	GABARAPL2		MAP3K7	CGAS
TKFC	GBP2		MAP3K8	CHUK
TNF	GBP3		MAPK1	CTSB
TRADD	GBP5		MAPK10	CTSK
TRAF2	GBP7		MAPK11	CXCL1
TRAF3	GPRC6A		MAPK12	CXCL2
TRAF6	GSDMD		MAPK13	CXCL3
	HSP90AA1		MAPK14	CXCL8
	HSP90AB1		MAPK3	CXCL9
	IFNA1		MAPK8	CYBA
	IFNA10		MAPK9	CYBB
	IFNA13		NFKB1	CYLD
	IFNA14		NFKBIA	DDX3X
	IFNA16		PIK3CA	DEFA1
	IFNA17		PIK3CB	DEFA1B
	IFNA2		PIK3CD	DEFA3
	IFNA21		PIK3R1	DEFA4
	IFNA4		PIK3R2	DEFA5
	IFNA5		PIK3R3	DEFA6
	IFNA6		RAC1	DEFB103A
	IFNA7		RELA	DEFB103B
	IFNA8		RIPK1	DEFB4A
	IFNAR1		SPP1	DEFB4B
	IFNAR2		TAB1	DHX33
	IFNB1		TAB2	DNM1L
	IKBKB		TBK1	ERBIN
	IKBKE		TICAM1	FADD
	IKBKG		TICAM2	FOS
	IL18		TIRAP	GABARAP
	IL1B		TLR1	GABARAPL1
	IL6		TLR2	GABARAPL2
	IRAK4		TLR4	GBP2
	IRF3		TLR5	GBP3
	ITPR1		TLR6	GBP5
	ITPR2		TLR7	GBP7
	ITPR3		TLR8	GPRC6A
	JAK1		TLR9	GSDMD
	JUN		TNF	HSP90AA1
	MAP1LC3A		TOLLIP	HSP90AB1
	MAP1LC3B		TRAF3	IFNA1
	MAP1LC3B2		TRAF6	IFNA10
	MAP1LC3C			IFNA13
	MAP3K7			IFNA14
	MAPK1			IFNA16
	MAPK10			IFNA17
	MAPK11			IFNA2
	MAPK12			IFNA21
	MAPK13			IFNA4
	MAPK14			IFNA5
	MAPK3			IFNA6
	MAPK8			IFNA7
	MAPK9			IFNA8
	MAVS			IFNAR1
	MCU			IFNAR2
	MFN1			IFNB1
	MFN2			IFNE
	NAIP			IFNK
	NEK7			IFNW1
	NFKB1			IKBKB
	NFKBIA			IKBKE
	NFKBIB			IKBKG
	NLRC4			IL12A
	NLRP1			IL12B
	NLRP12			IL18
	NLRP3			IL1B
	NLRP6			IL33
	NLRP7			IL6
	NLRX1			IRAK1
	NOD1			IRAK4
	NOD2			IRF3
	P2RX7			IRF5
	PANX1			ITPR1
	PKN1			ITPR2
	PKN2			ITPR3
	PLCB1			JAK1
	PLCB2			JUN
	PLCB3			LBP
	PLCB4			LY96
	PRKCD			MAP1LC3A
	PSTPIP1			MAP1LC3B
	PYCARD			MAP1LC3B2
	PYDC1			MAP1LC3C
	PYDC2			MAP2K1
	PYDC5			MAP2K2
	RBCK1			MAP2K3
	RELA			MAP2K4
	RHOA			MAP2K6
	RIPK1			MAP2K7
	RIPK2			MAP3K1
	RIPK3			MAP3K7
	RNASEL			MAP3K8
	RNF31			MAPK1
	SHARPIN			MAPK10
	STING1			MAPK11
	SUGT1			MAPK12
	TAB1			MAPK13
	TAB2			MAPK14
	TAB3			MAPK3
	TANK			MAPK8
	TBK1			MAPK9
	TICAM1			MAVS
	TLR4			MCU
	TNF			MFN1
	TNFAIP3			MFN2
	TP53BP1			NAIP
	TRAF2			NEK7
	TRAF3			NFKB1
	TRAF5			NFKBIA
	TRAF6			NFKBIB
	TRIP6			NLRC4
	TRPM2			NLRP1
	TRPM7			NLRP12
	TRPV2			NLRP3
	TXN2			NLRP6
	TXNIP			NLRP7
	TYK2			NLRX1
	VDAC1			NOD1
	VDAC2			NOD2
	VDAC3			OTUD5
	XIAP			P2RX7
	YWHAE			PANX1
				PIK3CA
				PIK3CB
				PIK3CD
				PIK3R1
				PIK3R2
				PIK3R3
				PIN1
				PKN1
				PKN2
				PLCB1
				PLCB2
				PLCB3
				PLCB4
				POLR1C
				POLR1D
				POLR2E
				POLR2F
				POLR2H
				POLR2K
				POLR2L
				POLR3A
				POLR3B
				POLR3C
				POLR3D
				POLR3E
				POLR3F
				POLR3G
				POLR3GL
				POLR3H
				POLR3K
				PRKCD
				PSTPIP1
				PYCARD
				PYDC1
				PYDC2
				PYDC5
				RAC1
				RBCK1
				RELA
				RHOA
				RIPK1
				RIPK2
				RIPK3
				RNASEL
				RNF125
				RNF31
				SHARPIN
				SIKE1
				SPP1
				STING1
				SUGT1
				TAB1
				TAB2
				TAB3
				TANK
				TBK1
				TBKBP1
				TICAM1
				TICAM2
				TIRAP
				TKFC
				TLR1
				TLR2
				TLR4
				TLR5
				TLR6
				TLR7
				TLR8
				TLR9
				TNF
				TNFAIP3
				TOLLIP
				TP53BP1
				TRADD
				TRAF2
				TRAF3
				TRAF5
				TRAF6
				TREX1
				TRIP6
				TRPM2
				TRPM7
				TRPV2
				TXN2
				TXNIP
				TYK2
				VDAC1
				VDAC2
				VDAC3
				XIAP
				YWHAE
				ZBP1

### Sheet: Viral infection
Influenza A	Hepatitis C	Measles	Coronavirus disease	Epstein-Barr virus infection	Hepatitis B	HIV-1 infection	Human papillomavirus infection	Viral life cycle - HIV-1	Herpes simplex virus infection	Total
ADAR	CLDN18	ADAR	ADAR	CXCL10	CASP10	APOBEC3A	COL4A1	APOBEC3A	BST2	ADAR
CCL2	CXCL10	EIF2AK2	CCL2	EIF2AK2	FAS	APOBEC3F	COL4A2	APOBEC3F	CCL2	APOBEC3A
CXCL10	EIF2AK2	FAS	CFB	FAS	IFIH1	APOBEC3G	COL6A1	APOBEC3G	EIF2AK2	APOBEC3F
EIF2AK2	FAS	IFIH1	CXCL10	IRF7	IRF7	APOBEC3H	EIF2AK2	APOBEC3H	FAS	APOBEC3G
FAS	IFIT1	IL2RA	EIF2AK2	IRF9	MYD88	BST2	FAS	BST2	IFIH1	APOBEC3H
FDPS	IFIT1B	IRF7	IFIH1	ISG15	RIGI	FAS	HES4	MAP1B	IRF7	BST2
IFIH1	IRF7	IRF9	IRF9	MYD88	STAT1	MYD88	IRF9	MX1	IRF9	CASP10
IRF7	IRF9	MX1	ISG15	OAS1	STAT2	TAP1	ISG15	MX2	MYD88	CCL2
IRF9	LDLR	MX2	MX1	OAS2	TLR3	TAP2	MX1	TRIM5	OAS1	CFB
MX1	MX1	MYD88	MX2	OAS3	AKT1	TRIM5	MX2	AFF4	OAS2	CLDN18
MX2	MX2	OAS1	MYD88	RIGI	AKT2	AKT1	OASL	APOBEC3A_B	OAS3	COL4A1
MYD88	OAS1	OAS2	OAS1	STAT1	AKT3	AKT2	PPP2R2C	APOBEC3B	PML	COL4A2
OAS1	OAS2	OAS3	OAS2	STAT2	APAF1	AKT3	STAT1	APOBEC3C	RIGI	COL6A1
OAS2	OAS3	RIGI	OAS3	TAP1	ARAF	AP1B1	STAT2	APOBEC3D	SP100	CXCL10
OAS3	PPP2R2C	STAT1	RIGI	TAP2	ATF2	AP1G1	TLR3	BICD1	STAT1	EIF2AK2
PML	RIGI	STAT2	STAT1	ADRM1	ATF4	AP1G2	AKT1	BICD2	STAT2	FAS
RIGI	RSAD2	AKT1	STAT2	AKT1	ATF6B	AP1M1	AKT2	CCNT1	TAP1	FDPS
RSAD2	STAT1	AKT2	TLR3	AKT2	ATP6AP1	AP1M2	AKT3	CCNT2	TAP2	HES4
STAT1	STAT2	AKT3	ACE	AKT3	BAD	AP1S1	APC	CCR5	TLR3	IFIH1
STAT2	TLR3	APAF1	ACE2	APAF1	BAX	AP1S2	APC2	CD4	ZNF107	IFIT1
TLR3	AKT1	BAD	ADAM17	B2M	BCL2	AP1S3	ATM	CDK9	AKT1	IFIT1B
TNFSF10	AKT2	BAK1	AGTR1	BAK1	BID	APOBEC3A_B	ATP6AP1	CHMP4A	AKT2	IL2RA
TRIM25	AKT3	BAX	C1QA	BAX	BIRC5	APOBEC3B	ATP6V0A1	CHMP4B	AKT3	IRF7
ACTB	APAF1	BBC3	C1QB	BCL2	BRAF	APOBEC3C	ATP6V0A2	CHMP6	ALYREF	IRF9
ACTG1	ARAF	BCL2	C1QC	BCL2L11	CASP12	APOBEC3D	ATP6V0A4	CPSF6	APAF1	ISG15
AKT1	BAD	BCL2L1	C1R	BID	CASP3	ATM	ATP6V0B	CPSF7	B2M	LDLR
AKT2	BAK1	BID	C1S	BLNK	CASP8	ATR	ATP6V0C	CREBBP	BAD	MAP1B
AKT3	BAX	CASP3	C2	BTK	CASP9	B2M	ATP6V0D1	CXCR4	BAK1	MX1
APAF1	BID	CASP8	C3	CALR	CCNA1	BAD	ATP6V0D2	ELL	BAX	MX2
BAK1	BRAF	CASP9	C3AR1	CASP3	CCNA2	BAK1	ATP6V0E1	ELL2	BCL2	MYD88
BAX	CASP3	CBLB	C4A	CASP8	CCNE1	BAX	ATP6V0E2	ELL3	BCL2L1	OAS1
BCL2L2-PABPN1	CASP8	CCND1	C4B	CASP9	CCNE2	BCL2	ATP6V1A	EP300	BID	OAS2
BID	CASP9	CCND2	C5	CCNA1	CDK2	BCL2L1	ATP6V1B1	FEZ1	BIRC2	OAS3
CALCOCO2	CCND1	CCND3	C5AR1	CCNA2	CDKN1A	BID	ATP6V1B2	FURIN	BIRC3	OASL
CASP1	CD81	CCNE1	C6	CCND1	CHUK	BTRC	ATP6V1C1	HGS	C3	PML
CASP3	CDK2	CCNE2	C7	CCND2	CREB1	BUB1B-PAK6	ATP6V1C2	KAT2A	C5	PPP2R2C
CASP8	CDK4	CD209	C8A	CCND3	CREB3	CALM1	ATP6V1D	KAT2B	CALR	RIGI
CASP9	CDK6	CD28	C8B	CCNE1	CREB3L1	CALM2	ATP6V1E1	MAP1A	CARD9	RSAD2
CCL5	CDKN1A	CD3D	C8G	CCNE2	CREB3L2	CALM3	ATP6V1E2	MAP1S	CASP3	SP100
CCND3	CFLAR	CD3E	C9	CD19	CREB3L3	CALML3	ATP6V1F	MLLT1	CASP8	STAT1
CDK4	CHUK	CD3G	CASP1	CD247	CREB3L4	CALML4	ATP6V1G1	MLLT3	CASP9	STAT2
CDK6	CLDN1	CD46	CFD	CD3D	CREB5	CALML5	ATP6V1G2	NELFA	CCL5	TAP1
CHUK	CLDN10	CDK2	CGAS	CD3E	CREBBP	CALML6	ATP6V1G3	NELFB	CD74	TAP2
CIITA	CLDN11	CDK4	CHUK	CD3G	CXCL8	CALR	ATP6V1H	NELFCD	CFP	TLR3
CPSF4	CLDN14	CDK6	CSF2	CD40	CYCS	CASP3	ATR	NELFE	CGAS	TNFSF10
CPSF4L	CLDN15	CDKN1B	CSF3	CD44	DDB1	CASP8	AXIN1	NUP153	CHUK	TRIM25
CREBBP	CLDN16	CHUK	CXCL8	CD58	DDB2	CASP9	AXIN2	PDCD6IP	CYCS	TRIM5
CXCL8	CLDN17	CLEC4M	CYBB	CDK2	DDX3X	CCNB1	BAD	PIN1	DAXX	ZNF107
CYCS	CLDN19	CSNK2A1	EGFR	CDK4	E2F1	CCNB2	BAK1	PPIA	EIF2AK1	ACE
DNAJB1	CLDN2	CSNK2A2	F13A1	CDK6	E2F2	CCNB3	BAX	PSIP1	EIF2AK3	ACE2
DNAJC3	CLDN20	CSNK2A3	F13B	CDKN1A	E2F3	CCR5	BCAP31	RAN	EIF2AK4	ACTB
EIF2S1	CLDN22	CSNK2B	F2	CDKN1B	EGR2	CD247	CASP3	RANBP2	EIF2B1	ACTG1
EP300	CLDN23	CYCS	FAU	CHUK	EGR3	CD3D	CASP8	SAMHD1	EIF2B2	ADAM17
FADD	CLDN24	EIF2AK1	FCGR2A	CIR1	ELK1	CD3E	CCNA1	SERINC3	EIF2B3	ADRM1
FASLG	CLDN25	EIF2AK3	FGA	CR2	EP300	CD3G	CCNA2	SERINC5	EIF2B4	AFF4
HLA-DMA	CLDN3	EIF2AK4	FGB	CYCS	FADD	CD4	CCND1	SMARCB1	EIF2B5	AGTR1
HLA-DMB	CLDN34	EIF2S1	FGG	DDB2	FASLG	CDC25C	CCND2	SUPT4H1	EIF2S1	AKT1
HLA-DOA	CLDN4	EIF3H	FOS	E2F1	FOS	CDK1	CCND3	SUPT5H	EIF4EBP1	AKT2
HLA-DOB	CLDN5	FADD	HBEGF	E2F2	GRB2	CFL1	CCNE1	TNPO3	FADD	AKT3
HLA-DPA1	CLDN6	FASLG	IFNA1	E2F3	HRAS	CFL2	CCNE2	TSG101	FASLG	ALYREF
HLA-DPB1	CLDN7	FCGR2B	IFNA10	ENTPD1	HSPG2	CGAS	CDC42	VPS4A	HCFC1	AP1B1
HLA-DQA1	CLDN8	FOS	IFNA13	ENTPD3	IFNA1	CHEK1	CDK2	VPS4B	HCFC2	AP1G1
HLA-DQA2	CLDN9	GSK3B	IFNA14	ENTPD8	IFNA10	CHUK	CDK4	XPO1	HLA-A	AP1G2
HLA-DQB1	CTNNB1	HSPA1A	IFNA16	FADD	IFNA13	CRK	CDK6		HLA-B	AP1M1
HLA-DRA	CYCS	HSPA1B	IFNA17	FCER2	IFNA14	CRKL	CDKN1A		HLA-C	AP1M2
HLA-DRB1	E2F1	HSPA1L	IFNA2	GADD45A	IFNA16	CUL1	CDKN1B		HLA-DMA	AP1S1
HLA-DRB3	E2F2	HSPA2	IFNA21	GADD45B	IFNA17	CUL4A	CHAD		HLA-DMB	AP1S2
HLA-DRB4	E2F3	HSPA6	IFNA4	GADD45G	IFNA2	CUL4B	CHD4		HLA-DOA	AP1S3
HLA-DRB5	EGF	HSPA8	IFNA5	HDAC1	IFNA21	CUL5	CHUK		HLA-DOB	APAF1
HNRNPUL1	EGFR	IFNA1	IFNA6	HDAC2	IFNA4	CXCR4	COL1A1		HLA-DPA1	APC
ICAM1	EIF2AK1	IFNA10	IFNA7	HES1	IFNA5	CYCS	COL1A2		HLA-DPB1	APC2
IFNA1	EIF2AK3	IFNA13	IFNA8	HLA-A	IFNA6	DCAF1	COL2A1		HLA-DQA1	APOBEC3A_B
IFNA10	EIF2AK4	IFNA14	IFNAR1	HLA-B	IFNA7	DDB1	COL4A3		HLA-DQA2	APOBEC3B
IFNA13	EIF2S1	IFNA16	IFNAR2	HLA-C	IFNA8	ELOB	COL4A4		HLA-DQB1	APOBEC3C
IFNA14	EIF3E	IFNA17	IFNB1	HLA-DMA	IFNAR1	ELOC	COL4A5		HLA-DRA	APOBEC3D
IFNA16	FADD	IFNA2	IKBKB	HLA-DMB	IFNB1	FADD	COL4A6		HLA-DRB1	ARAF
IFNA17	FASLG	IFNA21	IKBKE	HLA-DOA	IKBKB	FASLG	COL6A2		HLA-DRB3	ATF2
IFNA2	GRB2	IFNA4	IKBKG	HLA-DOB	IKBKE	FBXW11	COL6A3		HLA-DRB4	ATF4
IFNA21	GSK3B	IFNA5	IL12A	HLA-DPA1	IKBKG	FOS	COL6A5		HLA-DRB5	ATF6B
IFNA4	HRAS	IFNA6	IL12B	HLA-DPB1	IL6	GNA11	COL6A6		HLA-E	ATM
IFNA5	IFNA1	IFNA7	IL1B	HLA-DQA1	IRAK1	GNAI1	COL9A1		HLA-F	ATP6AP1
IFNA6	IFNA10	IFNA8	IL2	HLA-DQA2	IRAK4	GNAI2	COL9A2		HLA-G	ATP6V0A1
IFNA7	IFNA13	IFNAR1	IL6	HLA-DQB1	IRF3	GNAI3	COL9A3		IFNA1	ATP6V0A2
IFNA8	IFNA14	IFNAR2	IL6R	HLA-DRA	JAK1	GNAO1	COMP		IFNA10	ATP6V0A4
IFNAR1	IFNA16	IFNB1	IL6ST	HLA-DRB1	JAK2	GNAQ	CRB3		IFNA13	ATP6V0B
IFNAR2	IFNA17	IKBKB	IRAK1	HLA-DRB3	JAK3	GNB1	CREB1		IFNA14	ATP6V0C
IFNB1	IFNA2	IKBKE	IRAK4	HLA-DRB4	JUN	GNB2	CREB3		IFNA16	ATP6V0D1
IFNG	IFNA21	IKBKG	IRF3	HLA-DRB5	KRAS	GNB3	CREB3L1		IFNA17	ATP6V0D2
IFNGR1	IFNA4	IL12A	JAK1	HLA-E	MAP2K1	GNB4	CREB3L2		IFNA2	ATP6V0E1
IFNGR2	IFNA5	IL12B	JUN	HLA-F	MAP2K2	GNB5	CREB3L3		IFNA21	ATP6V0E2
IKBKB	IFNA6	IL1A	LOC102723407	HLA-G	MAP2K3	GNG10	CREB3L4		IFNA4	ATP6V1A
IKBKE	IFNA7	IL1B	MAP3K7	ICAM1	MAP2K4	GNG11	CREB5		IFNA5	ATP6V1B1
IKBKG	IFNA8	IL2	MAP3K7	IFNA1	MAP2K6	GNG12	CREBBP		IFNA6	ATP6V1B2
IL12A	IFNAR1	IL2RB	MAPK1	IFNA10	MAP2K7	GNG13	CSNK1A1		IFNA7	ATP6V1C1
IL12B	IFNAR2	IL2RG	MAPK10	IFNA13	MAP3K1	GNG2	CSNK1A1L		IFNA8	ATP6V1C2
IL18	IFNB1	IL6	MAPK11	IFNA14	MAP3K7	GNG3	CTNNB1		IFNAR1	ATP6V1D
IL1A	IFNG	IRAK1	MAPK12	IFNA16	MAPK1	GNG4	DLG1		IFNAR2	ATP6V1E1
IL1B	IKBKB	IRAK4	MAPK13	IFNA17	MAPK10	GNG5	DLG2		IFNB1	ATP6V1E2
IL33	IKBKE	IRF3	MAPK14	IFNA2	MAPK11	GNG7	DLG3		IFNG	ATP6V1F
IL6	IKBKG	JAK1	MAPK3	IFNA21	MAPK12	GNG8	DVL1		IFNGR1	ATP6V1G1
IRAK4	IRF3	JAK3	MAPK8	IFNA4	MAPK13	GNGT1	DVL2		IFNGR2	ATP6V1G2
IRF3	JAK1	JUN	MAPK9	IFNA5	MAPK14	GNGT2	DVL3		IKBKB	ATP6V1G3
JAK1	KRAS	MAP3K7	MAS1	IFNA6	MAPK3	HLA-A	E2F1		IKBKE	ATP6V1H
JAK2	MAP2K1	MAPK10	MASP1	IFNA7	MAPK8	HLA-B	EGF		IKBKG	ATR
KPNA1	MAP2K2	MAPK8	MASP2	IFNA8	MAPK9	HLA-C	EGFR		IL12A	AXIN1
KPNA2	MAPK1	MAPK9	MAVS	IFNAR1	MAVS	HLA-E	EIF4EBP1		IL12B	AXIN2
KPNA5	MAPK3	MAVS	MBL2	IFNAR2	MMP9	HLA-F	EP300		IL1B	B2M
KPNA6	MAVS	MSN	MMP1	IFNB1	MYC	HLA-G	FADD		IL6	BAD
KPNA7	MYC	NFKB1	MMP3	IKBKB	NFATC1	HRAS	FASLG		IRAK1	BAK1
MAP2K1	NFKB1	NFKBIA	NFKB1	IKBKE	NFATC2	IFNA1	FN1		IRAK4	BAX
MAP2K2	NFKBIA	NFKBIB	NFKBIA	IKBKG	NFATC3	IFNA10	FOXO1		IRF3	BBC3
MAPK1	NR1H3	PIK3CA	NFKBIB	IL6	NFATC4	IFNA13	FZD1		ITGA5	BCAP31
MAPK3	NRAS	PIK3CB	NLRP3	IRAK1	NFKB1	IFNA14	FZD10		ITGB3	BCL2
MAVS	OCLN	PIK3CD	NRP1	IRAK4	NFKBIA	IFNA16	FZD2		JAK1	BCL2L1
NFKB1	PIAS1	PIK3R1	PIK3CA	IRF3	NRAS	IFNA17	FZD3		JAK2	BCL2L11
NFKBIA	PIK3CA	PIK3R2	PIK3CB	ITGAL	PCNA	IFNA2	FZD4		LOC122539214	BCL2L2-PABPN1
NFKBIB	PIK3CB	PIK3R3	PIK3CD	JAK1	PIK3CA	IFNA21	FZD5		LTA	BICD1
NLRP3	PIK3CD	RAB9A	PIK3R1	JAK3	PIK3CB	IFNA4	FZD6		MAP3K7	BICD2
NLRX1	PIK3R1	RAB9B	PIK3R2	JUN	PIK3CD	IFNA5	FZD7		MAP3K7	BID
NUP98	PIK3R2	RACK1	PIK3R3	LOC102723407	PIK3R1	IFNA6	FZD8		MAP3K7	BIRC2
NXF1	PIK3R3	RCHY1	PLCG1	LYN	PIK3R2	IFNA7	FZD9		MAVS	BIRC3
NXF2	PPARA	RELA	PLCG2	MAP2K3	PIK3R3	IFNA8	GNAS		MTOR	BIRC5
NXF2B	PPP2CA	SLAMF1	PRKCA	MAP2K4	PRKCA	IFNB1	GRB2		NECTIN1	BLNK
NXF3	PPP2CB	STAT3	PRKCB	MAP2K6	PRKCB	IKBKB	GSK3B		NECTIN2	BRAF
NXT1	PPP2R1A	STAT5A	PRKCG	MAP2K7	PRKCG	IKBKG	HDAC1		NFKB1	BTK
NXT2	PPP2R1B	STAT5B	RELA	MAP3K14	PTK2B	IRAK1	HDAC2		NFKBIA	BTRC
PABPN1	PPP2R2A	TAB2	RPL10	MAP3K7	RAF1	IRAK4	HES1		NXF1	BUB1B-PAK6
PABPN1L	PPP2R2B	TBK1	RPL10A	MAPK10	RB1	IRF3	HES2		NXF2	C1QA
PIK3CA	PPP2R2D	TLR2	RPL10L	MAPK11	RELA	ITPR1	HES3		NXF2B	C1QB
PIK3CB	PSME3	TLR4	RPL11	MAPK12	SLC10A1	ITPR2	HES5		NXF3	C1QC
PIK3CD	RAF1	TLR7	RPL12	MAPK13	SMAD3	ITPR3	HES6		PDIA3	C1R
PIK3R1	RB1	TLR9	RPL13	MAPK14	SMAD4	JUN	HES7		PIK3CA	C1S
PIK3R2	RELA	TNFAIP3	RPL13A	MAPK8	SOS1	KRAS	HEY1		PIK3CB	C2
PIK3R3	RIPK1	TP53	RPL14	MAPK9	SOS2	LIMK1	HEY2		PIK3CD	C3
PLG	RNASEL	TP73	RPL15	MAVS	SRC	LIMK2	HEYL		PIK3R1	C3AR1
PRKCA	RXRA	TRADD	RPL17	MDM2	STAT3	MAP2K1	HLA-A		PIK3R2	C4A
PRKCB	SCARB1	TRAF3	RPL17-C18orf32	MYC	STAT4	MAP2K2	HLA-B		PIK3R3	C4B
PRSS1	SOCS3	TRAF6	RPL18	NCOR2	STAT5A	MAP2K3	HLA-C		PILRA	C5
PRSS2	SOS1	TYK2	RPL18A	NEDD4	STAT5B	MAP2K6	HLA-E		PILRB	C5AR1
PRSS3	SOS2		RPL19	NFKB1	STAT6	MAP2K7	HLA-F		POU2F1	C6
PYCARD	STAT3		RPL21	NFKB2	TAB1	MAP3K7	HLA-G		POU2F2	C7
RAB11A	TBK1		RPL22	NFKBIA	TAB2	MAPK1	HRAS		POU2F3	C8A
RAB11B	TICAM1		RPL22L1	NFKBIB	TBK1	MAPK10	IBSP		PPP1CA	C8B
RAE1	TNF		RPL23	NFKBIE	TGFB1	MAPK11	IFNA1		PPP1CB	C8G
RAF1	TNFRSF1A		RPL23A	PDIA3	TGFB2	MAPK12	IFNA10		PPP1CC	C9
RELA	TP53		RPL24	PIK3CA	TGFB3	MAPK13	IFNA13		PTPN11	CALCOCO2
RNASEL	TRADD		RPL26	PIK3CB	TGFBR1	MAPK14	IFNA14		RBAK	CALM1
SLC25A31	TRAF2		RPL26L1	PIK3CD	TGFBR2	MAPK3	IFNA16		RELA	CALM2
SLC25A4	TRAF3		RPL27	PIK3R1	TICAM1	MAPK8	IFNA17		RHEB	CALM3
SLC25A5	TRAF6		RPL27A	PIK3R2	TICAM2	MAPK9	IFNA2		RNASEL	CALML3
SLC25A6	YWHAB		RPL28	PIK3R3	TIRAP	MTOR	IFNA21		SOCS3	CALML4
SOCS3	YWHAE		RPL29	PLCG2	TLR2	NFATC1	IFNA4		SRC	CALML5
TBK1	YWHAG		RPL3	POLK	TLR4	NFATC2	IFNA5		SRPK1	CALML6
TICAM1	YWHAH		RPL30	PSMC1	TNF	NFATC3	IFNA6		SRSF1	CALR
TLR4	YWHAQ		RPL31	PSMC2	TP53	NFATC4	IFNA7		SRSF2	CARD9
TLR7	YWHAZ		RPL32	PSMC3	TRAF3	NFKB1	IFNA8		SRSF3	CASP1
TMPRSS11D			RPL34	PSMC4	TRAF6	NFKBIA	IFNAR1		SRSF4	CASP12
TMPRSS2			RPL35	PSMC5	TYK2	NRAS	IFNAR2		SRSF5	CASP3
TMPRSS4			RPL35A	PSMC6	VDAC3	PAK1	IFNB1		SRSF6	CASP8
TNF			RPL36	PSMD1	YWHAB	PAK2	IKBKB		SRSF7	CASP9
TNFRSF10A			RPL36A	PSMD11	YWHAQ	PAK3	IKBKE		SRSF8	CBLB
TNFRSF10B			RPL36A-HNRNPH2	PSMD12	YWHAZ	PAK4	IKBKG		SRSF9	CCL5
TNFRSF1A			RPL36AL	PSMD13		PAK5	IRF1		STING1	CCNA1
TPSAB1			RPL37	PSMD14		PAK6	IRF3		SYK	CCNA2
TPSB2			RPL37A	PSMD2		PDIA3	ITGA1		TAPBP	CCNB1
TPSD1			RPL38	PSMD3		PIK3CA	ITGA10		TBK1	CCNB2
TRADD			RPL39	PSMD4		PIK3CB	ITGA11		TICAM1	CCNB3
TRAF3			RPL3L	PSMD6		PIK3CD	ITGA2		TLR2	CCND1
TYK2			RPL4	PSMD7		PIK3R1	ITGA2B		TLR9	CCND2
VDAC1			RPL41	PSMD8		PIK3R2	ITGA3		TNF	CCND3
XPO1			RPL5	RAC1		PIK3R3	ITGA4		TNFRSF14	CCNE1
			RPL6	RB1		PLCG1	ITGA5		TNFRSF1A	CCNE2
			RPL7	RBPJ		PLCG2	ITGA6		TNFSF14	CCNT1
			RPL7A	RBPJL		PPP3CA	ITGA7		TP53	CCNT2
			RPL8	RELA		PPP3CB	ITGA8		TRADD	CCR5
			RPL9	RELB		PPP3CC	ITGA9		TRAF2	CD19
			RPLP0	RIPK1		PPP3R1	ITGAV		TRAF3	CD209
			RPLP1	RUNX3		PPP3R2	ITGB1		TRAF5	CD247
			RPLP2	SAP30		PRKCA	ITGB3		TRAF6	CD28
			RPS10	SAP30L		PRKCB	ITGB4		TSC1	CD3D
			RPS10-NUDT3	SEM1		PRKCG	ITGB5		TSC2	CD3E
			RPS11	SIN3A		PTK2	ITGB6		TYK2	CD3G
			RPS12	SKP2		PTK2B	ITGB7		ZFP1	CD4
			RPS13	SNW1		PXN	ITGB8		ZFP14	CD40
			RPS14	STAT3		RAC1	JAG1		ZFP28	CD44
			RPS15	SYK		RAC2	JAK1		ZFP30	CD46
			RPS15A	TAB1		RAC3	KRAS		ZFP37	CD58
			RPS16	TAB2		RAF1	LAMA1		ZFP57	CD74
			RPS17	TAPBP		RBX1	LAMA2		ZFP69	CD81
			RPS18	TBK1		RELA	LAMA3		ZFP69B	CDC25C
			RPS19	TLR2		RIPK1	LAMA4		ZFP82	CDC42
			RPS2	TNF		RNF7	LAMA5		ZFP90	CDK1
			RPS20	TNFAIP3		RPS6KB1	LAMB1		ZFP92	CDK2
			RPS21	TP53		RPS6KB2	LAMB2		ZIK1	CDK4
			RPS23	TRADD		SAMHD1	LAMB3		ZIM3	CDK6
			RPS24	TRAF2		SKP1	LAMB4		ZNF10	CDK9
			RPS25	TRAF3		STING1	LAMC1		ZNF100	CDKN1A
			RPS26	TRAF5		TAB1	LAMC2		ZNF101	CDKN1B
			RPS27	TRAF6		TAB2	LAMC3		ZNF112	CFD
			RPS27A	TYK2		TAPBP	LFNG		ZNF114	CFL1
			RPS27L	USP7		TBK1	LLGL1		ZNF12	CFL2
			RPS28	VIM		TLR2	LLGL2		ZNF124	CFLAR
			RPS29			TLR4	MAGI1		ZNF132	CFP
			RPS3			TNF	MAML1		ZNF133	CGAS
			RPS3A			TNFRSF1A	MAML2		ZNF135	CHAD
			RPS4X			TNFRSF1B	MAML3		ZNF136	CHD4
			RPS4Y1			TRADD	MAP2K1		ZNF14	CHEK1
			RPS4Y2			TRAF2	MAP2K2		ZNF140	CHMP4A
			RPS5			TRAF5	MAPK1		ZNF141	CHMP4B
			RPS6			TRAF6	MAPK3		ZNF154	CHMP6
			RPS7			WEE1	MDM2		ZNF155	CHUK
			RPS8			WEE2	MFNG		ZNF157	CIITA
			RPS9				MTOR		ZNF160	CIR1
			RPSA				NFKB1		ZNF169	CLDN1
			RSL24D1				NFX1		ZNF17	CLDN10
			SELP				NHERF1		ZNF175	CLDN11
			STAT3				NOTCH1		ZNF177	CLDN14
			STING1				NOTCH2		ZNF180	CLDN15
			SYK				NOTCH3		ZNF181	CLDN16
			TBK1				NOTCH4		ZNF182	CLDN17
			TLR2				NRAS		ZNF184	CLDN19
			TLR4				PALS1		ZNF189	CLDN2
			TLR7				PARD3		ZNF19	CLDN20
			TLR8				PARD6A		ZNF195	CLDN22
			TMPRSS2				PARD6B		ZNF2	CLDN23
			TNF				PARD6G		ZNF20	CLDN24
			TNFRSF1A				PATJ		ZNF200	CLDN25
			TRAF3				PDGFRB		ZNF205	CLDN3
			TRAF6				PIK3CA		ZNF208	CLDN34
			TYK2				PIK3CB		ZNF211	CLDN4
			UBA52				PIK3CD		ZNF212	CLDN5
			VWF				PIK3R1		ZNF214	CLDN6
							PIK3R2		ZNF221	CLDN7
							PIK3R3		ZNF222	CLDN8
							PKM		ZNF223	CLDN9
							PPP2CA		ZNF224	CLEC4M
							PPP2CB		ZNF225	COL1A1
							PPP2R1A		ZNF226	COL1A2
							PPP2R1B		ZNF227	COL2A1
							PPP2R2A		ZNF229	COL4A3
							PPP2R2B		ZNF23	COL4A4
							PPP2R2D		ZNF230	COL4A5
							PPP2R3A		ZNF233	COL4A6
							PPP2R3B		ZNF234	COL6A2
							PPP2R3C		ZNF235	COL6A3
							PPP2R5A		ZNF248	COL6A5
							PPP2R5B		ZNF25	COL6A6
							PPP2R5C		ZNF250	COL9A1
							PPP2R5D		ZNF251	COL9A2
							PPP2R5E		ZNF253	COL9A3
							PRKACA		ZNF254	COMP
							PRKACB		ZNF256	CPSF4
							PRKACG		ZNF257	CPSF4L
							PRKCI		ZNF26	CPSF6
							PRKCZ		ZNF264	CPSF7
							PSEN1		ZNF267	CR2
							PSMC1		ZNF268	CRB3
							PTEN		ZNF273	CREB1
							PTGER4		ZNF275	CREB3
							PTGS2		ZNF28	CREB3L1
							PTK2		ZNF282	CREB3L2
							PXN		ZNF283	CREB3L3
							RAF1		ZNF284	CREB3L4
							RB1		ZNF285	CREB5
							RBL1		ZNF286A	CREBBP
							RBL2		ZNF3	CRK
							RBPJ		ZNF30	CRKL
							RBPJL		ZNF300	CSF2
							RELA		ZNF302	CSF3
							RELN		ZNF304	CSNK1A1
							RFNG		ZNF311	CSNK1A1L
							RHEB		ZNF316	CSNK2A1
							RPS6KB1		ZNF317	CSNK2A2
							RPS6KB2		ZNF320	CSNK2A3
							SCRIB		ZNF324	CSNK2B
							SOS1		ZNF324B	CTNNB1
							SOS2		ZNF331	CUL1
							SPP1		ZNF333	CUL4A
							TADA3		ZNF334	CUL4B
							TBK1		ZNF337	CUL5
							TBP		ZNF33A	CXCL8
							TBPL1		ZNF33B	CXCR4
							TBPL2		ZNF34	CYBB
							TCF7		ZNF343	CYCS
							TCF7L1		ZNF347	DAXX
							TCF7L2		ZNF350	DCAF1
							TCIRG1		ZNF354A	DDB1
							TERT		ZNF354B	DDB2
							THBS1		ZNF354C	DDX3X
							THBS2		ZNF37A	DLG1
							THBS3		ZNF382	DLG2
							THBS4		ZNF383	DLG3
							TICAM1		ZNF398	DNAJB1
							TNC		ZNF404	DNAJC3
							TNF		ZNF41	DVL1
							TNFRSF1A		ZNF415	DVL2
							TNN		ZNF416	DVL3
							TNR		ZNF417	E2F1
							TNXB		ZNF418	E2F2
							TP53		ZNF419	E2F3
							TRADD		ZNF420	EGF
							TRAF3		ZNF425	EGFR
							TSC1		ZNF426	EGR2
							TSC2		ZNF429	EGR3
							TUBG1		ZNF43	EIF2AK1
							TUBG2		ZNF430	EIF2AK3
							TYK2		ZNF431	EIF2AK4
							UBE3A		ZNF432	EIF2B1
							UBR4		ZNF433	EIF2B2
							VEGFA		ZNF436	EIF2B3
							VTN		ZNF439	EIF2B4
							VWF		ZNF44	EIF2B5
							WNT1		ZNF440	EIF2S1
							WNT10A		ZNF441	EIF3E
							WNT10B		ZNF442	EIF3H
							WNT11		ZNF443	EIF4EBP1
							WNT16		ZNF45	ELK1
							WNT2		ZNF454	ELL
							WNT2B		ZNF460	ELL2
							WNT3		ZNF461	ELL3
							WNT3A		ZNF468	ELOB
							WNT4		ZNF470	ELOC
							WNT5A		ZNF471	ENTPD1
							WNT5B		ZNF473	ENTPD3
							WNT6		ZNF479	ENTPD8
							WNT7A		ZNF480	EP300
							WNT7B		ZNF484	F13A1
							WNT8A		ZNF485	F13B
							WNT8B		ZNF486	F2
							WNT9A		ZNF490	FADD
							WNT9B		ZNF492	FASLG
									ZNF506	FAU
									ZNF510	FBXW11
									ZNF514	FCER2
									ZNF517	FCGR2A
									ZNF519	FCGR2B
									ZNF525	FEZ1
									ZNF527	FGA
									ZNF528	FGB
									ZNF529	FGG
									ZNF530	FN1
									ZNF534	FOS
									ZNF540	FOXO1
									ZNF543	FURIN
									ZNF544	FZD1
									ZNF546	FZD10
									ZNF547	FZD2
									ZNF548	FZD3
									ZNF549	FZD4
									ZNF550	FZD5
									ZNF551	FZD6
									ZNF552	FZD7
									ZNF554	FZD8
									ZNF555	FZD9
									ZNF556	GADD45A
									ZNF557	GADD45B
									ZNF558	GADD45G
									ZNF559	GNA11
									ZNF559-ZNF177	GNAI1
									ZNF560	GNAI2
									ZNF561	GNAI3
									ZNF562	GNAO1
									ZNF563	GNAQ
									ZNF564	GNAS
									ZNF565	GNB1
									ZNF566	GNB2
									ZNF567	GNB3
									ZNF568	GNB4
									ZNF569	GNB5
									ZNF57	GNG10
									ZNF570	GNG11
									ZNF571	GNG12
									ZNF573	GNG13
									ZNF577	GNG2
									ZNF578	GNG3
									ZNF582	GNG4
									ZNF583	GNG5
									ZNF584	GNG7
									ZNF585A	GNG8
									ZNF585B	GNGT1
									ZNF586	GNGT2
									ZNF587	GRB2
									ZNF589	GSK3B
									ZNF595	HBEGF
									ZNF596	HCFC1
									ZNF597	HCFC2
									ZNF599	HDAC1
									ZNF600	HDAC2
									ZNF605	HES1
									ZNF606	HES2
									ZNF607	HES3
									ZNF610	HES5
									ZNF611	HES6
									ZNF613	HES7
									ZNF614	HEY1
									ZNF615	HEY2
									ZNF616	HEYL
									ZNF619	HGS
									ZNF620	HLA-A
									ZNF621	HLA-B
									ZNF623	HLA-C
									ZNF624	HLA-DMA
									ZNF626	HLA-DMB
									ZNF627	HLA-DOA
									ZNF630	HLA-DOB
									ZNF641	HLA-DPA1
									ZNF649	HLA-DPB1
									ZNF658	HLA-DQA1
									ZNF66	HLA-DQA2
									ZNF662	HLA-DQB1
									ZNF665	HLA-DRA
									ZNF667	HLA-DRB1
									ZNF669	HLA-DRB3
									ZNF670	HLA-DRB4
									ZNF671	HLA-DRB5
									ZNF674	HLA-E
									ZNF675	HLA-F
									ZNF676	HLA-G
									ZNF677	HNRNPUL1
									ZNF679	HRAS
									ZNF680	HSPA1A
									ZNF681	HSPA1B
									ZNF682	HSPA1L
									ZNF684	HSPA2
									ZNF688	HSPA6
									ZNF689	HSPA8
									ZNF699	HSPG2
									ZNF7	IBSP
									ZNF700	ICAM1
									ZNF701	IFNA1
									ZNF705A	IFNA10
									ZNF705D	IFNA13
									ZNF707	IFNA14
									ZNF708	IFNA16
									ZNF709	IFNA17
									ZNF713	IFNA2
									ZNF714	IFNA21
									ZNF716	IFNA4
									ZNF717	IFNA5
									ZNF718	IFNA6
									ZNF721	IFNA7
									ZNF724	IFNA8
									ZNF726	IFNAR1
									ZNF727	IFNAR2
									ZNF728	IFNB1
									ZNF729	IFNG
									ZNF730	IFNGR1
									ZNF732	IFNGR2
									ZNF735	IKBKB
									ZNF736	IKBKE
									ZNF737	IKBKG
									ZNF738	IL12A
									ZNF74	IL12B
									ZNF746	IL18
									ZNF749	IL1A
									ZNF761	IL1B
									ZNF763	IL2
									ZNF764	IL2RB
									ZNF765	IL2RG
									ZNF765-ZNF761	IL33
									ZNF766	IL6
									ZNF768	IL6R
									ZNF77	IL6ST
									ZNF772	IRAK1
									ZNF773	IRAK4
									ZNF776	IRF1
									ZNF777	IRF3
									ZNF778	ITGA1
									ZNF780A	ITGA10
									ZNF780B	ITGA11
									ZNF782	ITGA2
									ZNF783	ITGA2B
									ZNF785	ITGA3
									ZNF786	ITGA4
									ZNF79	ITGA5
									ZNF790	ITGA6
									ZNF791	ITGA7
									ZNF792	ITGA8
									ZNF793	ITGA9
									ZNF799	ITGAL
									ZNF8	ITGAV
									ZNF805	ITGB1
									ZNF808	ITGB3
									ZNF81	ITGB4
									ZNF813	ITGB5
									ZNF814	ITGB6
									ZNF816	ITGB7
									ZNF823	ITGB8
									ZNF829	ITPR1
									ZNF83	ITPR2
									ZNF836	ITPR3
									ZNF84	JAG1
									ZNF841	JAK1
									ZNF845	JAK2
									ZNF846	JAK3
									ZNF85	JUN
									ZNF850	KAT2A
									ZNF853	KAT2B
									ZNF860	KPNA1
									ZNF875	KPNA2
									ZNF878	KPNA5
									ZNF879	KPNA6
									ZNF880	KPNA7
									ZNF888	KRAS
									ZNF891	LAMA1
									ZNF90	LAMA2
									ZNF91	LAMA3
									ZNF92	LAMA4
									ZNF93	LAMA5
									ZNF98	LAMB1
									ZNF99	LAMB2
									ZSCAN32	LAMB3
										LAMB4
										LAMC1
										LAMC2
										LAMC3
										LFNG
										LIMK1
										LIMK2
										LLGL1
										LLGL2
										LOC102723407
										LOC122539214
										LTA
										LYN
										MAGI1
										MAML1
										MAML2
										MAML3
										MAP1A
										MAP1S
										MAP2K1
										MAP2K2
										MAP2K3
										MAP2K4
										MAP2K6
										MAP2K7
										MAP3K1
										MAP3K14
										MAP3K7
										MAPK1
										MAPK10
										MAPK11
										MAPK12
										MAPK13
										MAPK14
										MAPK3
										MAPK8
										MAPK9
										MAS1
										MASP1
										MASP2
										MAVS
										MBL2
										MDM2
										MFNG
										MLLT1
										MLLT3
										MMP1
										MMP3
										MMP9
										MSN
										MTOR
										MYC
										NCOR2
										NECTIN1
										NECTIN2
										NEDD4
										NELFA
										NELFB
										NELFCD
										NELFE
										NFATC1
										NFATC2
										NFATC3
										NFATC4
										NFKB1
										NFKB2
										NFKBIA
										NFKBIB
										NFKBIE
										NFX1
										NHERF1
										NLRP3
										NLRX1
										NOTCH1
										NOTCH2
										NOTCH3
										NOTCH4
										NR1H3
										NRAS
										NRP1
										NUP153
										NUP98
										NXF1
										NXF2
										NXF2B
										NXF3
										NXT1
										NXT2
										OCLN
										PABPN1
										PABPN1L
										PAK1
										PAK2
										PAK3
										PAK4
										PAK5
										PAK6
										PALS1
										PARD3
										PARD6A
										PARD6B
										PARD6G
										PATJ
										PCNA
										PDCD6IP
										PDGFRB
										PDIA3
										PIAS1
										PIK3CA
										PIK3CB
										PIK3CD
										PIK3R1
										PIK3R2
										PIK3R3
										PILRA
										PILRB
										PIN1
										PKM
										PLCG1
										PLCG2
										PLG
										POLK
										POU2F1
										POU2F2
										POU2F3
										PPARA
										PPIA
										PPP1CA
										PPP1CB
										PPP1CC
										PPP2CA
										PPP2CB
										PPP2R1A
										PPP2R1B
										PPP2R2A
										PPP2R2B
										PPP2R2D
										PPP2R3A
										PPP2R3B
										PPP2R3C
										PPP2R5A
										PPP2R5B
										PPP2R5C
										PPP2R5D
										PPP2R5E
										PPP3CA
										PPP3CB
										PPP3CC
										PPP3R1
										PPP3R2
										PRKACA
										PRKACB
										PRKACG
										PRKCA
										PRKCB
										PRKCG
										PRKCI
										PRKCZ
										PRSS1
										PRSS2
										PRSS3
										PSEN1
										PSIP1
										PSMC1
										PSMC2
										PSMC3
										PSMC4
										PSMC5
										PSMC6
										PSMD1
										PSMD11
										PSMD12
										PSMD13
										PSMD14
										PSMD2
										PSMD3
										PSMD4
										PSMD6
										PSMD7
										PSMD8
										PSME3
										PTEN
										PTGER4
										PTGS2
										PTK2
										PTK2B
										PTPN11
										PXN
										PYCARD
										RAB11A
										RAB11B
										RAB9A
										RAB9B
										RAC1
										RAC2
										RAC3
										RACK1
										RAE1
										RAF1
										RAN
										RANBP2
										RB1
										RBAK
										RBL1
										RBL2
										RBPJ
										RBPJL
										RBX1
										RCHY1
										RELA
										RELB
										RELN
										RFNG
										RHEB
										RIPK1
										RNASEL
										RNF7
										RPL10
										RPL10A
										RPL10L
										RPL11
										RPL12
										RPL13
										RPL13A
										RPL14
										RPL15
										RPL17
										RPL17-C18orf32
										RPL18
										RPL18A
										RPL19
										RPL21
										RPL22
										RPL22L1
										RPL23
										RPL23A
										RPL24
										RPL26
										RPL26L1
										RPL27
										RPL27A
										RPL28
										RPL29
										RPL3
										RPL30
										RPL31
										RPL32
										RPL34
										RPL35
										RPL35A
										RPL36
										RPL36A
										RPL36A-HNRNPH2
										RPL36AL
										RPL37
										RPL37A
										RPL38
										RPL39
										RPL3L
										RPL4
										RPL41
										RPL5
										RPL6
										RPL7
										RPL7A
										RPL8
										RPL9
										RPLP0
										RPLP1
										RPLP2
										RPS10
										RPS10-NUDT3
										RPS11
										RPS12
										RPS13
										RPS14
										RPS15
										RPS15A
										RPS16
										RPS17
										RPS18
										RPS19
										RPS2
										RPS20
										RPS21
										RPS23
										RPS24
										RPS25
										RPS26
										RPS27
										RPS27A
										RPS27L
										RPS28
										RPS29
										RPS3
										RPS3A
										RPS4X
										RPS4Y1
										RPS4Y2
										RPS5
										RPS6
										RPS6KB1
										RPS6KB2
										RPS7
										RPS8
										RPS9
										RPSA
										RSL24D1
										RUNX3
										RXRA
										SAMHD1
										SAP30
										SAP30L
										SCARB1
										SCRIB
										SELP
										SEM1
										SERINC3
										SERINC5
										SIN3A
										SKP1
										SKP2
										SLAMF1
										SLC10A1
										SLC25A31
										SLC25A4
										SLC25A5
										SLC25A6
										SMAD3
										SMAD4
										SMARCB1
										SNW1
										SOCS3
										SOS1
										SOS2
										SPP1
										SRC
										SRPK1
										SRSF1
										SRSF2
										SRSF3
										SRSF4
										SRSF5
										SRSF6
										SRSF7
										SRSF8
										SRSF9
										STAT3
										STAT4
										STAT5A
										STAT5B
										STAT6
										STING1
										SUPT4H1
										SUPT5H
										SYK
										TAB1
										TAB2
										TADA3
										TAPBP
										TBK1
										TBP
										TBPL1
										TBPL2
										TCF7
										TCF7L1
										TCF7L2
										TCIRG1
										TERT
										TGFB1
										TGFB2
										TGFB3
										TGFBR1
										TGFBR2
										THBS1
										THBS2
										THBS3
										THBS4
										TICAM1
										TICAM2
										TIRAP
										TLR2
										TLR4
										TLR7
										TLR8
										TLR9
										TMPRSS11D
										TMPRSS2
										TMPRSS4
										TNC
										TNF
										TNFAIP3
										TNFRSF10A
										TNFRSF10B
										TNFRSF14
										TNFRSF1A
										TNFRSF1B
										TNFSF14
										TNN
										TNPO3
										TNR
										TNXB
										TP53
										TP73
										TPSAB1
										TPSB2
										TPSD1
										TRADD
										TRAF2
										TRAF3
										TRAF5
										TRAF6
										TSC1
										TSC2
										TSG101
										TUBG1
										TUBG2
										TYK2
										UBA52
										UBE3A
										UBR4
										USP7
										VDAC1
										VDAC3
										VEGFA
										VIM
										VPS4A
										VPS4B
										VTN
										VWF
										WEE1
										WEE2
										WNT1
										WNT10A
										WNT10B
										WNT11
										WNT16
										WNT2
										WNT2B
										WNT3
										WNT3A
										WNT4
										WNT5A
										WNT5B
										WNT6
										WNT7A
										WNT7B
										WNT8A
										WNT8B
										WNT9A
										WNT9B
										XPO1
										YWHAB
										YWHAE
										YWHAG
										YWHAH
										YWHAQ
										YWHAZ
										ZFP1
										ZFP14
										ZFP28
										ZFP30
										ZFP37
										ZFP57
										ZFP69
										ZFP69B
										ZFP82
										ZFP90
										ZFP92
										ZIK1
										ZIM3
										ZNF10
										ZNF100
										ZNF101
										ZNF112
										ZNF114
										ZNF12
										ZNF124
										ZNF132
										ZNF133
										ZNF135
										ZNF136
										ZNF14
										ZNF140
										ZNF141
										ZNF154
										ZNF155
										ZNF157
										ZNF160
										ZNF169
										ZNF17
										ZNF175
										ZNF177
										ZNF180
										ZNF181
										ZNF182
										ZNF184
										ZNF189
										ZNF19
										ZNF195
										ZNF2
										ZNF20
										ZNF200
										ZNF205
										ZNF208
										ZNF211
										ZNF212
										ZNF214
										ZNF221
										ZNF222
										ZNF223
										ZNF224
										ZNF225
										ZNF226
										ZNF227
										ZNF229
										ZNF23
										ZNF230
										ZNF233
										ZNF234
										ZNF235
										ZNF248
										ZNF25
										ZNF250
										ZNF251
										ZNF253
										ZNF254
										ZNF256
										ZNF257
										ZNF26
										ZNF264
										ZNF267
										ZNF268
										ZNF273
										ZNF275
										ZNF28
										ZNF282
										ZNF283
										ZNF284
										ZNF285
										ZNF286A
										ZNF3
										ZNF30
										ZNF300
										ZNF302
										ZNF304
										ZNF311
										ZNF316
										ZNF317
										ZNF320
										ZNF324
										ZNF324B
										ZNF331
										ZNF333
										ZNF334
										ZNF337
										ZNF33A
										ZNF33B
										ZNF34
										ZNF343
										ZNF347
										ZNF350
										ZNF354A
										ZNF354B
										ZNF354C
										ZNF37A
										ZNF382
										ZNF383
										ZNF398
										ZNF404
										ZNF41
										ZNF415
										ZNF416
										ZNF417
										ZNF418
										ZNF419
										ZNF420
										ZNF425
										ZNF426
										ZNF429
										ZNF43
										ZNF430
										ZNF431
										ZNF432
										ZNF433
										ZNF436
										ZNF439
										ZNF44
										ZNF440
										ZNF441
										ZNF442
										ZNF443
										ZNF45
										ZNF454
										ZNF460
										ZNF461
										ZNF468
										ZNF470
										ZNF471
										ZNF473
										ZNF479
										ZNF480
										ZNF484
										ZNF485
										ZNF486
										ZNF490
										ZNF492
										ZNF506
										ZNF510
										ZNF514
										ZNF517
										ZNF519
										ZNF525
										ZNF527
										ZNF528
										ZNF529
										ZNF530
										ZNF534
										ZNF540
										ZNF543
										ZNF544
										ZNF546
										ZNF547
										ZNF548
										ZNF549
										ZNF550
										ZNF551
										ZNF552
										ZNF554
										ZNF555
										ZNF556
										ZNF557
										ZNF558
										ZNF559
										ZNF560
										ZNF561
										ZNF562
										ZNF563
										ZNF564
										ZNF565
										ZNF566
										ZNF567
										ZNF568
										ZNF569
										ZNF57
										ZNF570
										ZNF571
										ZNF573
										ZNF577
										ZNF578
										ZNF582
										ZNF583
										ZNF584
										ZNF585A
										ZNF585B
										ZNF586
										ZNF587
										ZNF589
										ZNF595
										ZNF596
										ZNF597
										ZNF599
										ZNF600
										ZNF605
										ZNF606
										ZNF607
										ZNF610
										ZNF611
										ZNF613
										ZNF614
										ZNF615
										ZNF616
										ZNF619
										ZNF620
										ZNF621
										ZNF623
										ZNF624
										ZNF626
										ZNF627
										ZNF630
										ZNF641
										ZNF649
										ZNF658
										ZNF66
										ZNF662
										ZNF665
										ZNF667
										ZNF669
										ZNF670
										ZNF671
										ZNF674
										ZNF675
										ZNF676
										ZNF677
										ZNF679
										ZNF680
										ZNF681
										ZNF682
										ZNF684
										ZNF688
										ZNF689
										ZNF699
										ZNF7
										ZNF700
										ZNF701
										ZNF705A
										ZNF705D
										ZNF707
										ZNF708
										ZNF709
										ZNF713
										ZNF714
										ZNF716
										ZNF717
										ZNF718
										ZNF721
										ZNF724
										ZNF726
										ZNF727
										ZNF728
										ZNF729
										ZNF730
										ZNF732
										ZNF735
										ZNF736
										ZNF737
										ZNF738
										ZNF74
										ZNF746
										ZNF749
										ZNF761
										ZNF763
										ZNF764
										ZNF765
										ZNF765-ZNF761
										ZNF766
										ZNF768
										ZNF77
										ZNF772
										ZNF773
										ZNF776
										ZNF777
										ZNF778
										ZNF780A
										ZNF780B
										ZNF782
										ZNF783
										ZNF785
										ZNF786
										ZNF79
										ZNF790
										ZNF791
										ZNF792
										ZNF793
										ZNF799
										ZNF8
										ZNF805
										ZNF808
										ZNF81
										ZNF813
										ZNF814
										ZNF816
										ZNF823
										ZNF829
										ZNF83
										ZNF836
										ZNF84
										ZNF841
										ZNF845
										ZNF846
										ZNF85
										ZNF850
										ZNF853
										ZNF860
										ZNF875
										ZNF878
										ZNF879
										ZNF880
										ZNF888
										ZNF891
										ZNF90
										ZNF91
										ZNF92
										ZNF93
										ZNF98
										ZNF99
										ZSCAN32

### Sheet: Viral regulation of cytokines n
Viral protein interaction with cytokine and cytokine receptor	Cytokine-cytokine receptor interaction	Total
ACKR3	ACKR3	ACKR3
CCL19	ACVRL1	ACVRL1
CCL2	CCL19	CCL19
CCL8	CCL2	CCL2
CXCL10	CCL8	CCL8
CXCL11	CD70	CD70
IL2RA	CRLF2	CRLF2
TNFSF10	CXCL10	CXCL10
ACKR4	CXCL11	CXCL11
CCL1	EBI3	EBI3
CCL11	FAS	FAS
CCL13	IL13	IL13
CCL14	IL15RA	IL15RA
CCL15	IL23A	IL23A
CCL16	IL27	IL27
CCL17	IL2RA	IL2RA
CCL18	TNFRSF9	TNFRSF9
CCL20	TNFSF10	TNFSF10
CCL21	TNFSF13B	TNFSF13B
CCL22	TNFSF4	TNFSF4
CCL23	ACKR4	ACKR4
CCL24	ACVR1	ACVR1
CCL25	ACVR1B	ACVR1B
CCL26	ACVR1C	ACVR1C
CCL27	ACVR2A	ACVR2A
CCL28	ACVR2B	ACVR2B
CCL3	AMH	AMH
CCL3L1	AMHR2	AMHR2
CCL3L3	BMP10	BMP10
CCL4	BMP15	BMP15
CCL4L1	BMP2	BMP2
CCL4L2	BMP3	BMP3
CCL5	BMP4	BMP4
CCL7	BMP5	BMP5
CCR1	BMP6	BMP6
CCR10	BMP7	BMP7
CCR2	BMP8A	BMP8A
CCR3	BMP8B	BMP8B
CCR4	BMPR1A	BMPR1A
CCR5	BMPR1B	BMPR1B
CCR6	BMPR2	BMPR2
CCR7	CCL1	CCL1
CCR8	CCL11	CCL11
CCR9	CCL13	CCL13
CSF1	CCL14	CCL14
CSF1R	CCL15	CCL15
CX3CL1	CCL16	CCL16
CX3CR1	CCL17	CCL17
CXCL1	CCL18	CCL18
CXCL12	CCL20	CCL20
CXCL13	CCL21	CCL21
CXCL14	CCL22	CCL22
CXCL2	CCL23	CCL23
CXCL3	CCL24	CCL24
CXCL5	CCL25	CCL25
CXCL6	CCL26	CCL26
CXCL8	CCL27	CCL27
CXCL9	CCL28	CCL28
CXCR1	CCL3	CCL3
CXCR2	CCL3L1	CCL3L1
CXCR3	CCL3L3	CCL3L3
CXCR4	CCL4	CCL4
CXCR5	CCL4L1	CCL4L1
IL10	CCL4L2	CCL4L2
IL10RA	CCL5	CCL5
IL10RB	CCL7	CCL7
IL18	CCR1	CCR1
IL18R1	CCR10	CCR10
IL18RAP	CCR2	CCR2
IL19	CCR3	CCR3
IL2	CCR4	CCR4
IL20	CCR5	CCR5
IL20RA	CCR6	CCR6
IL20RB	CCR7	CCR7
IL22RA1	CCR8	CCR8
IL24	CCR9	CCR9
IL2RB	CD27	CD27
IL2RG	CD4	CD4
IL34	CD40	CD40
IL37	CD40LG	CD40LG
IL6	CLCF1	CLCF1
IL6R	CNTF	CNTF
IL6ST	CNTFR	CNTFR
LTA	CSF1	CSF1
LTBR	CSF1R	CSF1R
PF4	CSF2	CSF2
PF4V1	CSF2RA	CSF2RA
PPBP	CSF2RB	CSF2RB
TNF	CSF3	CSF3
TNFRSF10A	CSF3R	CSF3R
TNFRSF10B	CSH1	CSH1
TNFRSF10C	CSH2	CSH2
TNFRSF10D	CTF1	CTF1
TNFRSF14	CX3CL1	CX3CL1
TNFRSF1A	CX3CR1	CX3CR1
TNFRSF1B	CXCL1	CXCL1
TNFSF14	CXCL12	CXCL12
XCL1	CXCL13	CXCL13
XCL2	CXCL14	CXCL14
XCR1	CXCL16	CXCL16
	CXCL17	CXCL17
	CXCL2	CXCL2
	CXCL3	CXCL3
	CXCL5	CXCL5
	CXCL6	CXCL6
	CXCL8	CXCL8
	CXCL9	CXCL9
	CXCR1	CXCR1
	CXCR2	CXCR2
	CXCR3	CXCR3
	CXCR4	CXCR4
	CXCR5	CXCR5
	CXCR6	CXCR6
	EDA	EDA
	EDA2R	EDA2R
	EDAR	EDAR
	EPO	EPO
	EPOR	EPOR
	FASLG	FASLG
	GDF1	GDF1
	GDF10	GDF10
	GDF11	GDF11
	GDF15	GDF15
	GDF2	GDF2
	GDF3	GDF3
	GDF5	GDF5
	GDF6	GDF6
	GDF7	GDF7
	GDF9	GDF9
	GH1	GH1
	GH2	GH2
	GHR	GHR
	IFNA1	IFNA1
	IFNA10	IFNA10
	IFNA13	IFNA13
	IFNA14	IFNA14
	IFNA16	IFNA16
	IFNA17	IFNA17
	IFNA2	IFNA2
	IFNA21	IFNA21
	IFNA4	IFNA4
	IFNA5	IFNA5
	IFNA6	IFNA6
	IFNA7	IFNA7
	IFNA8	IFNA8
	IFNAR1	IFNAR1
	IFNAR2	IFNAR2
	IFNB1	IFNB1
	IFNE	IFNE
	IFNG	IFNG
	IFNGR1	IFNGR1
	IFNGR2	IFNGR2
	IFNK	IFNK
	IFNL1	IFNL1
	IFNL2	IFNL2
	IFNL3	IFNL3
	IFNLR1	IFNLR1
	IFNW1	IFNW1
	IL10	IL10
	IL10RA	IL10RA
	IL10RB	IL10RB
	IL11	IL11
	IL11RA	IL11RA
	IL12A	IL12A
	IL12B	IL12B
	IL12RB1	IL12RB1
	IL12RB2	IL12RB2
	IL13RA1	IL13RA1
	IL13RA2	IL13RA2
	IL15	IL15
	IL16	IL16
	IL17A	IL17A
	IL17B	IL17B
	IL17C	IL17C
	IL17D	IL17D
	IL17F	IL17F
	IL17RA	IL17RA
	IL17RB	IL17RB
	IL17RC	IL17RC
	IL17RE	IL17RE
	IL18	IL18
	IL18R1	IL18R1
	IL18RAP	IL18RAP
	IL19	IL19
	IL1A	IL1A
	IL1B	IL1B
	IL1F10	IL1F10
	IL1R1	IL1R1
	IL1R2	IL1R2
	IL1RAP	IL1RAP
	IL1RL1	IL1RL1
	IL1RL2	IL1RL2
	IL1RN	IL1RN
	IL2	IL2
	IL20	IL20
	IL20RA	IL20RA
	IL20RB	IL20RB
	IL21	IL21
	IL21R	IL21R
	IL22	IL22
	IL22RA1	IL22RA1
	IL23R	IL23R
	IL24	IL24
	IL25	IL25
	IL26	IL26
	IL27RA	IL27RA
	IL2RB	IL2RB
	IL2RG	IL2RG
	IL3	IL3
	IL31	IL31
	IL31RA	IL31RA
	IL32	IL32
	IL33	IL33
	IL34	IL34
	IL36A	IL36A
	IL36B	IL36B
	IL36G	IL36G
	IL36RN	IL36RN
	IL37	IL37
	IL3RA	IL3RA
	IL4	IL4
	IL4R	IL4R
	IL5	IL5
	IL5RA	IL5RA
	IL6	IL6
	IL6R	IL6R
	IL6ST	IL6ST
	IL7	IL7
	IL7R	IL7R
	IL9	IL9
	IL9R	IL9R
	INHA	INHA
	INHBA	INHBA
	INHBB	INHBB
	INHBC	INHBC
	INHBE	INHBE
	LEP	LEP
	LEPR	LEPR
	LIF	LIF
	LIFR	LIFR
	LTA	LTA
	LTB	LTB
	LTBR	LTBR
	MPL	MPL
	MSTN	MSTN
	NGF	NGF
	NGFR	NGFR
	NODAL	NODAL
	OSM	OSM
	OSMR	OSMR
	PF4	PF4
	PF4V1	PF4V1
	PPBP	PPBP
	PRL	PRL
	PRLR	PRLR
	RELT	RELT
	TGFB1	TGFB1
	TGFB2	TGFB2
	TGFB3	TGFB3
	TGFBR1	TGFBR1
	TGFBR2	TGFBR2
	THPO	THPO
	TNF	TNF
	TNFRSF10A	TNFRSF10A
	TNFRSF10B	TNFRSF10B
	TNFRSF10C	TNFRSF10C
	TNFRSF10D	TNFRSF10D
	TNFRSF11A	TNFRSF11A
	TNFRSF11B	TNFRSF11B
	TNFRSF12A	TNFRSF12A
	TNFRSF13B	TNFRSF13B
	TNFRSF13C	TNFRSF13C
	TNFRSF14	TNFRSF14
	TNFRSF17	TNFRSF17
	TNFRSF18	TNFRSF18
	TNFRSF19	TNFRSF19
	TNFRSF1A	TNFRSF1A
	TNFRSF1B	TNFRSF1B
	TNFRSF21	TNFRSF21
	TNFRSF25	TNFRSF25
	TNFRSF4	TNFRSF4
	TNFRSF6B	TNFRSF6B
	TNFRSF8	TNFRSF8
	TNFSF11	TNFSF11
	TNFSF12	TNFSF12
	TNFSF13	TNFSF13
	TNFSF14	TNFSF14
	TNFSF15	TNFSF15
	TNFSF18	TNFSF18
	TNFSF8	TNFSF8
	TNFSF9	TNFSF9
	TSLP	TSLP
	XCL1	XCL1
	XCL2	XCL2
	XCR1	XCR1

### Sheet: NF-kappa B signaling pathway
NF-kappa B signaling pathway
BCL2L1
CCL19
MYD88
RIGI
TNFSF13B
TRIM25
ATM
BCL10
BCL2
BCL2A1
BIRC2
BIRC3
BLNK
BTK
CARD10
CARD11
CARD14
CCL13
CCL21
CCL4
CCL4L1
CCL4L2
CD14
CD40
CD40LG
CFLAR
CHUK
CSNK2A1
CSNK2A2
CSNK2A3
CSNK2B
CXCL1
CXCL12
CXCL2
CXCL3
CXCL8
CYLD
EDA
EDA2R
EDAR
EDARADD
ERC1
GADD45A
GADD45B
GADD45G
ICAM1
IKBKB
IKBKG
IL1B
IL1R1
IRAK1
IRAK4
LAT
LBP
LCK
LOC102723407
LTA
LTB
LTBR
LY96
LYN
MALT1
MAP3K14
MAP3K7
NFKB1
NFKB2
NFKBIA
PARP1
PIAS4
PIDD1
PLAU
PLCG1
PLCG2
PRKCB
PRKCQ
PTGS2
RELA
RELB
RIPK1
SYK
TAB1
TAB2
TAB3
TICAM1
TICAM2
TIRAP
TLR4
TNF
TNFAIP3
TNFRSF11A
TNFRSF13C
TNFRSF1A
TNFSF11
TNFSF14
TRADD
TRAF1
TRAF2
TRAF3
TRAF5
TRAF6
UBE2I
VCAM1
XIAP
ZAP70

### Sheet: Necroptosis
Necroptosis
CHMP5
EIF2AK2
FAS
H2AC18
IRF9
STAT1
STAT2
TLR3
TNFSF10
AIFM1
ALOX15
BAX
BCL2
BID
BIRC2
BIRC3
CAMK2A
CAMK2B
CAMK2D
CAMK2G
CAPN1
CAPN2
CASP1
CASP8
CFLAR
CHMP1A
CHMP1B
CHMP2A
CHMP2B
CHMP3
CHMP4A
CHMP4B
CHMP4C
CHMP6
CHMP7
CYBB
CYLD
DNM1L
FADD
FAF1
FASLG
FTH1
FTL
GLUD1
GLUD2
GLUL
H2AB1
H2AB2
H2AB3
H2AC1
H2AC11
H2AC12
H2AC13
H2AC14
H2AC15
H2AC16
H2AC17
H2AC19
H2AC20
H2AC21
H2AC25
H2AC4
H2AC6
H2AC7
H2AC8
H2AJ
H2AX
H2AZ1
H2AZ2
HMGB1
HSP90AA1
HSP90AB1
IFNA1
IFNA10
IFNA13
IFNA14
IFNA16
IFNA17
IFNA2
IFNA21
IFNA4
IFNA5
IFNA6
IFNA7
IFNA8
IFNAR1
IFNAR2
IFNB1
IFNG
IFNGR1
IFNGR2
IL1A
IL1B
IL33
JAK1
JAK2
JAK3
JMJD7-PLA2G4B
MACROH2A1
MACROH2A2
MAPK10
MAPK8
MAPK9
MLKL
NLRP3
PARP1
PGAM5
PLA2G4A
PLA2G4B
PLA2G4C
PLA2G4D
PLA2G4E
PLA2G4F
PPIA
PPID
PYCARD
PYGB
PYGL
PYGM
RBCK1
RIPK1
RIPK3
RNF103-CHMP3
RNF31
SHARPIN
SLC25A31
SLC25A4
SLC25A5
SLC25A6
SMPD1
SPATA2
SPATA2L
SQSTM1
STAT3
STAT4
STAT5A
STAT5B
STAT6
TICAM1
TICAM2
TLR4
TNF
TNFAIP3
TNFRSF10A
TNFRSF10B
TNFRSF1A
TRADD
TRAF2
TRAF5
TRPM7
TYK2
USP21
VDAC1
VDAC2
VDAC3
VPS4A
VPS4B
XIAP
ZBP1

### Sheet: JAK-STAT signaling pathway
JAK-STAT signaling pathway
CRLF2
IL13
IL15RA
IL23A
IL27
IL2RA
IRF9
STAT1
STAT2
AKT1
AKT2
AKT3
AOX1
BCL2
BCL2L1
CCND1
CCND2
CCND3
CDKN1A
CISH
CLCF1
CNTF
CNTFR
CREBBP
CSF2
CSF2RA
CSF2RB
CSF3
CSF3R
CSH1
CSH2
CTF1
EGF
EGFR
EP300
EPO
EPOR
FHL1
GFAP
GH1
GH2
GHR
GRB2
HRAS
IFNA1
IFNA10
IFNA13
IFNA14
IFNA16
IFNA17
IFNA2
IFNA21
IFNA4
IFNA5
IFNA6
IFNA7
IFNA8
IFNAR1
IFNAR2
IFNB1
IFNE
IFNG
IFNGR1
IFNGR2
IFNK
IFNL1
IFNL2
IFNL3
IFNLR1
IFNW1
IL10
IL10RA
IL10RB
IL11
IL11RA
IL12A
IL12B
IL12RB1
IL12RB2
IL13RA1
IL13RA2
IL15
IL19
IL2
IL20
IL20RA
IL20RB
IL21
IL21R
IL22
IL22RA1
IL22RA2
IL23R
IL24
IL26
IL27RA
IL2RB
IL2RG
IL3
IL31
IL31RA
IL3RA
IL4
IL4R
IL5
IL5RA
IL6
IL6R
IL6ST
IL7
IL7R
IL9
IL9R
JAK1
JAK2
JAK3
LEP
LEPR
LIF
LIFR
MCL1
MPL
MTOR
MYC
OSM
OSMR
PDGFA
PDGFB
PDGFRA
PDGFRB
PIAS1
PIAS2
PIAS3
PIAS4
PIK3CA
PIK3CB
PIK3CD
PIK3R1
PIK3R2
PIK3R3
PIM1
PRL
PRLR
PTPN11
PTPN2
PTPN6
RAF1
SOCS1
SOCS2
SOCS3
SOCS4
SOCS5
SOCS6
SOCS7
SOS1
SOS2
STAM
STAM2
STAT3
STAT4
STAT5A
STAT5B
STAT6
THPO
TSLP
TYK2
